# Genomic loci susceptible to systematic sequencing bias in clinical whole genomes

**DOI:** 10.1101/679423

**Authors:** Timothy M. Freeman, Genomics England Research Consortium, Dennis Wang, Jason Harris

## Abstract

Accurate massively parallel sequencing (MPS) of genetic variants is key to many areas of science and medicine, such as cataloguing population genetic variation and diagnosing genetic diseases. Certain genomic positions can be prone to higher rates of systematic sequencing and alignment bias that limit accuracy, resulting in false positive variant calls. Current standard practices to differentiate between loci that can and cannot be sequenced with high confidence utilise consensus between different sequencing methods as a proxy for sequencing confidence. These practices have significant limitations and alternative methods are required to overcome these.

We have developed a novel statistical method based on summarising sequenced reads from whole genome clinical samples and cataloguing them in “Incremental Databases” that maintain individual confidentiality. Allele statistics were catalogued for each genomic position that consistently showed systematic biases with the corresponding MPS sequencing pipeline. We found systematic biases present at ∼1-3% of the human autosomal genome across five patient cohorts. We identified which genomic regions were more or less prone to systematic biases, including large homopolymer flanks (odds ratio=23.29-33.69) and the NIST high confidence genomic regions (odds ratio=0.154-0.191). We confirmed our predictions on a gold-standard reference genome and showed that these systematic biases can lead to suspect variant calls within clinical panels.

Our results recommend increased caution to address systematic biases in whole genome sequencing and alignment. This study provides the implementation of a simple statistical approach to enhance quality control of clinically sequenced samples by flagging variants at suspect loci for further analysis or exclusion.
