## Supplemental Data S1 for "Genomic loci susceptible to systematic sequencing bias in clinical whole genomes": Supplemental_Data_S1A.txt

Gene_name	Ensembl_ID	Number_of_suspect_loci	Size_of_gene_(bp)	Suspect_loci_percentage
TUBB4A	ENSG00000104833	442	8529	5.1823
AP4M1	ENSG00000221838	442	8796	5.025
ATP13A2	ENSG00000159363	1000	25970	3.8506
BSCL2	ENSG00000168000	748	19570	3.8222
PNPLA6	ENSG00000032444	1015	27760	3.6563
AMPD2	ENSG00000116337	582	15947	3.6496
OPA3	ENSG00000125741	2728	74785	3.6478
DDHD2	ENSG00000085788	1816	50340	3.6075
KLC4	ENSG00000137171	1224	34322	3.5662
CACNA1A	ENSG00000141837	14504	426583	3.4
AP4E1	ENSG00000081014	3168	97228	3.2583
KIF1C	ENSG00000129250	988	30453	3.2443
NIPA1	ENSG00000170113	1821	56728	3.2101
ALS2	ENSG00000003393	2581	80635	3.2008
SPG7	ENSG00000197912	2104	67049	3.138
ERLIN2	ENSG00000147475	663	22500	2.9467
RAB3GAP2	ENSG00000118873	3622	124161	2.9172
SPG11	ENSG00000104133	2930	100982	2.9015
TECPR2	ENSG00000196663	4013	139518	2.8763
MARS	ENSG00000166986	1191	42124	2.8274
DSTYK	ENSG00000133059	1944	69061	2.8149
AFG3L2	ENSG00000141385	1355	48370	2.8013
FA2H	ENSG00000103089	1690	61876	2.7313
AP5Z1	ENSG00000242802	506	18780	2.6944
NT5C2	ENSG00000076685	2702	105289	2.5663
RTN2	ENSG00000125744	297	11772	2.5229
VAMP1	ENSG00000139190	215	8750	2.4571
B4GALNT1	ENSG00000135454	243	9945	2.4434
ATXN10	ENSG00000130638	4142	173509	2.3872
SPG21	ENSG00000090487	640	27289	2.3453
IBA57	ENSG00000181873	370	16442	2.2503
ADAR	ENSG00000160710	1034	45956	2.25
C12orf65	ENSG00000130921	551	25043	2.2002
LYST	ENSG00000143669	4868	222599	2.1869
TBP	ENSG00000112592	391	18568	2.1058
ATL1	ENSG00000198513	2104	100559	2.0923
KIF5A	ENSG00000155980	762	36634	2.08
CAPN1	ENSG00000014216	636	31440	2.0229
PCDH12	ENSG00000113555	527	26156	2.0148
MTPAP	ENSG00000107951	1267	64647	1.9599
ZFYVE26	ENSG00000072121	1718	89216	1.9257
HTT	ENSG00000197386	3849	202538	1.9004
GBA2	ENSG00000070610	228	12362	1.8444
SERAC1	ENSG00000122335	1072	58765	1.8242
FXN	ENSG00000165060	1540	85168	1.8082
REEP2	ENSG00000132563	143	7952	1.7983
DARS	ENSG00000115866	1406	79423	1.7703
ARL6IP1	ENSG00000170540	176	10011	1.7581
KIDINS220	ENSG00000134313	1988	116549	1.7057
SACS	ENSG00000151835	1789	104914	1.7052
CYP27A1	ENSG00000135929	529	33544	1.577
CCT5	ENSG00000150753	260	16491	1.5766
ATXN1	ENSG00000124788	7049	462379	1.5245
ATXN2	ENSG00000204842	2379	156191	1.5231
KIF1A	ENSG00000130294	1238	82275	1.5047
REEP1	ENSG00000068615	1837	124090	1.4804
SPAST	ENSG00000021574	1374	94090	1.4603
DDHD1	ENSG00000100523	1679	116537	1.4407
PSEN1	ENSG00000080815	1244	87273	1.4254
GJC2	ENSG00000198835	139	9974	1.3936
USP8	ENSG00000138592	1250	90039	1.3883
ERLIN1	ENSG00000107566	506	38240	1.3232
GCH1	ENSG00000131979	792	60844	1.3017
ALDH18A1	ENSG00000059573	658	50777	1.2959
GAD1	ENSG00000128683	615	47938	1.2829
VPS37A	ENSG00000155975	703	55856	1.2586
HSPD1	ENSG00000144381	377	30156	1.2502
ATXN3	ENSG00000066427	772	62129	1.2426
SLC25A46	ENSG00000164209	329	27025	1.2174
ZFYVE27	ENSG00000155256	284	23786	1.194
C19orf12	ENSG00000131943	200	16903	1.1832
SLC2A1	ENSG00000117394	392	33801	1.1597
ENTPD1	ENSG00000138185	1827	157916	1.1569
TFG	ENSG00000114354	439	39635	1.1076
ATXN7	ENSG00000163635	1159	105054	1.1032
AP4S1	ENSG00000100478	756	71344	1.0597
SLC1A4	ENSG00000115902	360	35388	1.0173
FARS2	ENSG00000145982	5732	568148	1.0089
PPP2R2B	ENSG00000156475	5000	503638	0.99278
ARG1	ENSG00000118520	110	11188	0.9832
NKX6-2	ENSG00000148826	28	2873	0.97459
AP4B1	ENSG00000134262	97	10453	0.92796
WDR48	ENSG00000114742	404	44673	0.90435
POLR3A	ENSG00000148606	536	60294	0.88898
ARSI	ENSG00000183876	352	42964	0.81929
AIMP1	ENSG00000164022	266	33682	0.78974
SPART	ENSG00000133104	517	68542	0.75428
PGAP1	ENSG00000197121	679	94792	0.71631
MARS2	ENSG00000247626	21	3018	0.69583
ZEB2	ENSG00000169554	1054	160219	0.65785
HACE1	ENSG00000085382	859	131826	0.65162
WASHC5	ENSG00000164961	399	67580	0.59041
CYP7B1	ENSG00000172817	1052	210998	0.49858
SLC33A1	ENSG00000169359	148	33432	0.44269
MAG	ENSG00000105695	93	21679	0.42899
CYP2U1	ENSG00000155016	67	22088	0.30333
