## Supplemental Data S1 for "Genomic loci susceptible to systematic sequencing bias in clinical whole genomes": Supplemental_Data_S1B.txt

Gene_name	Ensembl_ID	Number_of_suspect_loci	Size_of_gene_(bp)	Suspect_loci_percentage
NIPA1	ENSG00000170113	9552	56519	16.9005
GJC2	ENSG00000198835	1634	9974	16.3826
ATP13A2	ENSG00000159363	3033	25970	11.6789
FXN	ENSG00000165060	9056	78501	11.5362
TUBB4A	ENSG00000104833	805	8529	9.43839
AP4M1	ENSG00000221838	724	8796	8.23101
PNPLA6	ENSG00000032444	2105	27751	7.58531
BSCL2	ENSG00000168000	1448	19569	7.39946
SPG7	ENSG00000197912	4879	66447	7.34269
CACNA1A	ENSG00000141837	30892	425638	7.25781
RTN2	ENSG00000125744	808	11769	6.86549
OPA3	ENSG00000125741	4801	74764	6.42154
AMPD2	ENSG00000116337	988	15947	6.19552
KLC4	ENSG00000137171	2094	34322	6.10104
NT5C2	ENSG00000076685	6168	105180	5.86423
SPG11	ENSG00000104133	5874	100383	5.85159
MARS	ENSG00000166986	2329	42097	5.53246
KIF1C	ENSG00000129250	1645	30443	5.40354
ALS2	ENSG00000003393	4324	80622	5.3633
AP4E1	ENSG00000081014	5177	97145	5.32915
ERLIN2	ENSG00000147475	1096	22486	4.87414
TECPR2	ENSG00000196663	6786	139290	4.87185
SPG21	ENSG00000090487	1308	27285	4.79384
DSTYK	ENSG00000133059	3300	69061	4.77838
FA2H	ENSG00000103089	2889	61869	4.66954
DDHD2	ENSG00000085788	2269	50325	4.50869
AFG3L2	ENSG00000141385	2175	48292	4.50385
ATXN10	ENSG00000130638	7526	173049	4.34906
RAB3GAP2	ENSG00000118873	5233	124161	4.21469
AP5Z1	ENSG00000242802	778	18777	4.14337
ATL1	ENSG00000198513	4081	99294	4.11002
CAPN1	ENSG00000014216	1235	31438	3.92837
VAMP1	ENSG00000139190	340	8749	3.88616
LYST	ENSG00000143669	8312	222599	3.73407
KIF5A	ENSG00000155980	1366	36632	3.72898
ZFYVE26	ENSG00000072121	3307	89210	3.70698
KIF1A	ENSG00000130294	3001	82245	3.64885
SERAC1	ENSG00000122335	2058	58753	3.5028
ADAR	ENSG00000160710	1588	45956	3.45548
KIDINS220	ENSG00000134313	4009	116483	3.4417
TBP	ENSG00000112592	611	17879	3.41742
IBA57	ENSG00000181873	553	16442	3.36334
SPART	ENSG00000133104	2285	68496	3.33596
C12orf65	ENSG00000130921	811	25041	3.23869
ARL6IP1	ENSG00000170540	319	10009	3.18713
HTT	ENSG00000197386	6365	202306	3.14622
MTPAP	ENSG00000107951	1984	64642	3.06921
PCDH12	ENSG00000113555	795	26156	3.03946
SACS	ENSG00000151835	3035	104867	2.89414
B4GALNT1	ENSG00000135454	285	9941	2.86691
USP8	ENSG00000138592	2447	89930	2.72101
GAD1	ENSG00000128683	1273	47911	2.65701
SPAST	ENSG00000021574	2495	94072	2.65222
ATXN2	ENSG00000204842	4094	156187	2.62122
REEP2	ENSG00000132563	206	7949	2.59152
DARS	ENSG00000115866	1994	79422	2.51064
POLR3A	ENSG00000148606	1510	60228	2.50714
TFG	ENSG00000114354	993	39629	2.50574
CYP27A1	ENSG00000135929	836	33544	2.49225
ATXN3	ENSG00000066427	1532	62108	2.46667
AP4B1	ENSG00000134262	254	10453	2.42992
DDHD1	ENSG00000100523	2807	116521	2.40901
ATXN1	ENSG00000124788	10654	462246	2.30483
ZFYVE27	ENSG00000155256	533	23702	2.24876
PSEN1	ENSG00000080815	1882	87248	2.15707
VPS37A	ENSG00000155975	1171	55507	2.10964
NKX6-2	ENSG00000148826	56	2873	1.94918
ERLIN1	ENSG00000107566	745	38237	1.94837
SLC25A46	ENSG00000164209	522	27018	1.93205
REEP1	ENSG00000068615	2339	124037	1.88573
C19orf12	ENSG00000131943	304	16880	1.80095
ENTPD1	ENSG00000138185	2827	157896	1.79042
HSPD1	ENSG00000144381	537	30146	1.78133
CCT5	ENSG00000150753	273	16479	1.65665
GCH1	ENSG00000131979	987	60830	1.62255
PPP2R2B	ENSG00000156475	8071	503017	1.60452
AP4S1	ENSG00000100478	1113	71327	1.56042
FARS2	ENSG00000145982	8795	567891	1.54871
ALDH18A1	ENSG00000059573	779	50771	1.53434
ATXN7	ENSG00000163635	1591	105047	1.51456
SLC2A1	ENSG00000117394	484	33801	1.43191
SLC1A4	ENSG00000115902	496	35362	1.40264
ARSI	ENSG00000183876	595	42920	1.3863
WDR48	ENSG00000114742	616	44664	1.37919
HACE1	ENSG00000085382	1792	131264	1.36519
ZEB2	ENSG00000169554	2112	160096	1.31921
PGAP1	ENSG00000197121	1207	94782	1.27345
AIMP1	ENSG00000164022	391	33658	1.16169
GBA2	ENSG00000070610	141	12362	1.14059
ARG1	ENSG00000118520	122	11186	1.09065
CYP7B1	ENSG00000172817	2211	208548	1.06019
WASHC5	ENSG00000164961	621	67553	0.919278
MAG	ENSG00000105695	152	21678	0.701172
SLC33A1	ENSG00000169359	145	33431	0.433729
CYP2U1	ENSG00000155016	93	22088	0.421043
MARS2	ENSG00000247626	9	3018	0.298211
