## Supplemental Data S1 for "Genomic loci susceptible to systematic sequencing bias in clinical whole genomes": Supplemental_Data_S1C.txt

Gene_name	Ensembl_ID	Number_of_suspect_loci	Size_of_gene_(bp)	Suspect_loci_percentage
NIPA1	ENSG00000170113	6333	56519	11.2051
GJC2	ENSG00000198835	839	9974	8.41187
TUBB4A	ENSG00000104833	685	8529	8.03142
FXN	ENSG00000165060	5628	78501	7.16934
AP4M1	ENSG00000221838	475	8796	5.40018
SPG7	ENSG00000197912	3566	66447	5.36668
ATP13A2	ENSG00000159363	1354	25970	5.21371
RTN2	ENSG00000125744	609	11769	5.17461
KIF1C	ENSG00000129250	1553	30443	5.10134
PNPLA6	ENSG00000032444	1317	27751	4.74577
CACNA1A	ENSG00000141837	20130	425638	4.72937
KLC4	ENSG00000137171	1621	34322	4.72292
OPA3	ENSG00000125741	3426	74764	4.58242
AMPD2	ENSG00000116337	696	15947	4.36446
BSCL2	ENSG00000168000	816	19569	4.16986
MARS	ENSG00000166986	1733	42097	4.11668
DDHD2	ENSG00000085788	2033	50325	4.03974
FA2H	ENSG00000103089	2486	61869	4.01817
AP4E1	ENSG00000081014	3831	97145	3.94359
DSTYK	ENSG00000133059	2696	69061	3.9038
NT5C2	ENSG00000076685	4102	105180	3.89998
ERLIN2	ENSG00000147475	840	22486	3.73566
KIDINS220	ENSG00000134313	4349	116483	3.73359
SPG21	ENSG00000090487	1018	27285	3.73099
SPG11	ENSG00000104133	3677	100383	3.66297
ATXN10	ENSG00000130638	6297	173049	3.63885
AP5Z1	ENSG00000242802	653	18777	3.47766
AFG3L2	ENSG00000141385	1673	48292	3.46434
KIF5A	ENSG00000155980	1262	36632	3.44508
ATL1	ENSG00000198513	3213	99294	3.23585
LYST	ENSG00000143669	7038	222599	3.16174
ALS2	ENSG00000003393	2547	80622	3.15919
CAPN1	ENSG00000014216	986	31438	3.13633
RAB3GAP2	ENSG00000118873	3876	124161	3.12175
TBP	ENSG00000112592	555	17879	3.1042
ADAR	ENSG00000160710	1421	45956	3.09209
SERAC1	ENSG00000122335	1780	58753	3.02963
TECPR2	ENSG00000196663	4141	139290	2.97293
SPART	ENSG00000133104	2028	68496	2.96076
B4GALNT1	ENSG00000135454	284	9941	2.85686
MTPAP	ENSG00000107951	1843	64642	2.85109
HTT	ENSG00000197386	5583	202306	2.75968
C12orf65	ENSG00000130921	689	25041	2.75149
ATXN2	ENSG00000204842	4040	156187	2.58664
IBA57	ENSG00000181873	415	16442	2.52402
CYP27A1	ENSG00000135929	825	33544	2.45946
VAMP1	ENSG00000139190	215	8749	2.45742
ERLIN1	ENSG00000107566	910	38237	2.37989
KIF1A	ENSG00000130294	1909	82245	2.32111
PCDH12	ENSG00000113555	593	26156	2.26717
USP8	ENSG00000138592	2033	89930	2.26065
SACS	ENSG00000151835	2329	104867	2.22091
SPAST	ENSG00000021574	2036	94072	2.1643
ZFYVE26	ENSG00000072121	1925	89210	2.15783
ATXN1	ENSG00000124788	9895	462246	2.14064
PSEN1	ENSG00000080815	1772	87248	2.03099
REEP2	ENSG00000132563	161	7949	2.02541
REEP1	ENSG00000068615	2417	124037	1.94861
TFG	ENSG00000114354	764	39629	1.92788
ATXN3	ENSG00000066427	1133	62108	1.82424
VPS37A	ENSG00000155975	998	55507	1.79797
ARL6IP1	ENSG00000170540	178	10009	1.7784
DARS	ENSG00000115866	1406	79422	1.77029
CCT5	ENSG00000150753	282	16479	1.71127
ENTPD1	ENSG00000138185	2651	157896	1.67895
ZFYVE27	ENSG00000155256	391	23702	1.64965
GAD1	ENSG00000128683	788	47911	1.64472
DDHD1	ENSG00000100523	1915	116521	1.64348
POLR3A	ENSG00000148606	987	60228	1.63877
NKX6-2	ENSG00000148826	47	2873	1.63592
GBA2	ENSG00000070610	195	12362	1.57741
AP4B1	ENSG00000134262	155	10453	1.48283
FARS2	ENSG00000145982	8358	567891	1.47176
SLC1A4	ENSG00000115902	501	35362	1.41678
ATXN7	ENSG00000163635	1477	105047	1.40604
ALDH18A1	ENSG00000059573	710	50771	1.39844
SLC2A1	ENSG00000117394	461	33801	1.36386
C19orf12	ENSG00000131943	228	16880	1.35071
GCH1	ENSG00000131979	821	60830	1.34966
SLC25A46	ENSG00000164209	351	27018	1.29913
WDR48	ENSG00000114742	567	44664	1.26948
HSPD1	ENSG00000144381	375	30146	1.24395
PPP2R2B	ENSG00000156475	6228	503017	1.23813
ARSI	ENSG00000183876	519	42920	1.20923
HACE1	ENSG00000085382	1480	131264	1.1275
AP4S1	ENSG00000100478	791	71327	1.10898
ARG1	ENSG00000118520	120	11186	1.07277
WASHC5	ENSG00000164961	634	67553	0.938522
ZEB2	ENSG00000169554	1343	160096	0.838872
AIMP1	ENSG00000164022	276	33658	0.820013
MAG	ENSG00000105695	177	21678	0.816496
PGAP1	ENSG00000197121	759	94782	0.800785
CYP7B1	ENSG00000172817	1631	208548	0.782074
SLC33A1	ENSG00000169359	204	33431	0.610212
CYP2U1	ENSG00000155016	69	22088	0.312387
MARS2	ENSG00000247626	3	3018	0.0994036
