## Supplemental Data S2 for "Genomic loci susceptible to systematic sequencing bias in clinical whole genomes": Supplemental_Data_S2A.txt

Gene_name	Ensembl_ID	Number_of_suspect_loci	Size_of_gene_(bp)	Suspect_loci_percentage
NPRL2	ENSG00000114388	375	3761	9.9708
HRAS	ENSG00000174775	336	5045	6.6601
HCN2	ENSG00000099822	1790	27266	6.565
RAB11B	ENSG00000185236	895	14453	6.1925
TUBA1A	ENSG00000167552	275	4528	6.0733
QARS	ENSG00000172053	525	9203	5.7047
RNU4ATAC	ENSG00000264229	7	126	5.5556
DHX30	ENSG00000132153	2605	47286	5.509
GTPBP3	ENSG00000130299	424	7815	5.4255
FGFR3	ENSG00000068078	829	15579	5.3213
HAX1	ENSG00000143575	179	3364	5.321
TUBB4A	ENSG00000104833	442	8529	5.1823
GAMT	ENSG00000130005	234	4544	5.1496
PTF1A	ENSG00000168267	99	1925	5.1429
TUBA8	ENSG00000183785	1819	36223	5.0217
TSC2	ENSG00000103197	2056	42022	4.8927
DPM2	ENSG00000136908	160	3385	4.7267
RNASEH2A	ENSG00000104889	407	8645	4.7079
POMT1	ENSG00000130714	980	20904	4.6881
ADAT3	ENSG00000213638	369	8069	4.5731
POMGNT1	ENSG00000085998	1424	31623	4.5031
C12orf57	ENSG00000111678	136	3025	4.4959
PAFAH1B1	ENSG00000007168	4066	92405	4.4002
SLC25A1	ENSG00000100075	141	3241	4.3505
PIK3R2	ENSG00000105647	755	17422	4.3336
CACNA1H	ENSG00000196557	2962	68651	4.3146
MAST1	ENSG00000105613	1766	41000	4.3073
GNB1	ENSG00000078369	4468	105832	4.2218
SLC25A22	ENSG00000177542	330	7858	4.1995
ALG2	ENSG00000119523	229	5530	4.141
ST3GAL5	ENSG00000115525	2808	68079	4.1246
GTPBP2	ENSG00000172432	969	23846	4.0636
PACS2	ENSG00000179364	3958	97584	4.056
SETD1B	ENSG00000139718	1152	28404	4.0558
NECAP1	ENSG00000089818	847	20920	4.0488
DEPDC5	ENSG00000100150	6232	154166	4.0424
SLC45A1	ENSG00000162426	1062	26341	4.0317
MPDU1	ENSG00000129255	372	9260	4.0173
PNKP	ENSG00000039650	739	18469	4.0013
KPTN	ENSG00000118162	361	9124	3.9566
DEAF1	ENSG00000177030	2472	62482	3.9563
TNK2	ENSG00000061938	1882	48581	3.8739
TUBB3	ENSG00000258947	671	17369	3.8632
HMGCL	ENSG00000117305	1414	36735	3.8492
MDH2	ENSG00000146701	748	19457	3.8444
ASPA	ENSG00000108381	1192	31045	3.8396
BSCL2	ENSG00000168000	748	19570	3.8222
SLC12A5	ENSG00000124140	1470	38462	3.822
TANGO2	ENSG00000183597	1863	48912	3.8089
HTRA2	ENSG00000115317	151	3971	3.8026
RNASEH2C	ENSG00000172922	263	6942	3.7885
WDR62	ENSG00000075702	1894	50225	3.771
GATAD2B	ENSG00000143614	5055	134330	3.7631
NDUFA11	ENSG00000174886	478	12730	3.7549
UFC1	ENSG00000143222	227	6080	3.7336
BRAT1	ENSG00000106009	666	17850	3.7311
DHDDS	ENSG00000117682	1448	39012	3.7117
STX1B	ENSG00000099365	794	21405	3.7094
FUCA1	ENSG00000179163	860	23217	3.7042
NAGA	ENSG00000198951	457	12488	3.6595
AMPD2	ENSG00000116337	582	15947	3.6496
CLN8	ENSG00000182372	1670	45933	3.6357
MAP2K2	ENSG00000126934	1228	33808	3.6323
GSS	ENSG00000100983	324	8942	3.6234
EARS2	ENSG00000103356	1294	35717	3.6229
PEX5	ENSG00000139197	43	1191	3.6104
TSFM	ENSG00000123297	917	25482	3.5986
TSEN54	ENSG00000182173	312	8679	3.5949
TUBG1	ENSG00000131462	198	5558	3.5624
FTL	ENSG00000087086	56	1577	3.551
PIGQ	ENSG00000007541	608	17141	3.5471
INO80	ENSG00000128908	4834	137474	3.5163
GOSR2	ENSG00000108433	1820	52449	3.47
NDUFS8	ENSG00000110717	209	6027	3.4677
PSPH	ENSG00000146733	1381	40553	3.4054
CACNA1A	ENSG00000141837	14504	426583	3.4
COG4	ENSG00000103051	1460	42997	3.3956
NACC1	ENSG00000160877	781	23038	3.3901
PEX6	ENSG00000124587	519	15350	3.3811
TELO2	ENSG00000100726	577	17113	3.3717
CLN3	ENSG00000188603	722	21464	3.3638
ATP6V0A2	ENSG00000185344	1662	49437	3.3619
VARS	ENSG00000204394	619	18435	3.3577
ALG11	ENSG00000253710	661	19773	3.3429
AMT	ENSG00000145020	199	5978	3.3289
ROGDI	ENSG00000067836	199	5982	3.3266
ALG1	ENSG00000033011	1756	53456	3.2849
MBOAT7	ENSG00000125505	535	16470	3.2483
KAT5	ENSG00000172977	246	7608	3.2334
TRAF7	ENSG00000131653	720	22431	3.2098
ITPA	ENSG00000125877	480	15002	3.1996
GBA	ENSG00000177628	327	10247	3.1912
KCNB1	ENSG00000158445	6090	190903	3.1901
COG8	ENSG00000213380	618	19527	3.1648
GPAA1	ENSG00000197858	114	3626	3.144
TSC1	ENSG00000165699	1744	55526	3.1409
NDUFS7	ENSG00000115286	376	12062	3.1172
PNPO	ENSG00000108439	242	7802	3.1018
H3F3A	ENSG00000163041	309	10150	3.0443
DHCR24	ENSG00000116133	1143	37644	3.0363
GRIN2D	ENSG00000105464	1517	50056	3.0306
PLPBP	ENSG00000147471	516	17174	3.0045
TUBB	ENSG00000196230	156	5225	2.9856
MTOR	ENSG00000198793	4652	155972	2.9826
SCN8A	ENSG00000196876	6635	222598	2.9807
EIF2B5	ENSG00000145191	329	11074	2.9709
NDUFS2	ENSG00000158864	513	17291	2.9669
PRODH	ENSG00000100033	705	23776	2.9652
CUX2	ENSG00000111249	9368	316530	2.9596
NPRL3	ENSG00000103148	1612	54589	2.953
SYNGAP1	ENSG00000197283	1112	37880	2.9356
PACS1	ENSG00000175115	5112	174384	2.9315
TIMM50	ENSG00000105197	392	13373	2.9313
RAB3GAP2	ENSG00000118873	3622	124161	2.9172
COQ9	ENSG00000088682	398	13850	2.8736
ATN1	ENSG00000111676	513	17858	2.8727
COG7	ENSG00000168434	1845	64687	2.8522
GFAP	ENSG00000131095	392	13776	2.8455
STXBP1	ENSG00000136854	3228	116657	2.7671
TUBB2B	ENSG00000137285	204	7469	2.7313
CYFIP2	ENSG00000055163	3517	129516	2.7155
LIAS	ENSG00000121897	718	26522	2.7072
RAB18	ENSG00000099246	1025	38063	2.6929
PMM2	ENSG00000140650	1623	60508	2.6823
D2HGDH	ENSG00000180902	918	34237	2.6813
PEX10	ENSG00000157911	263	9833	2.6747
CIC	ENSG00000079432	726	27260	2.6632
SLC6A19	ENSG00000174358	622	23522	2.6443
NUBPL	ENSG00000151413	9742	371268	2.624
RPIA	ENSG00000153574	1545	59291	2.6058
FOLR1	ENSG00000110195	176	6765	2.6016
CSNK2B	ENSG00000204435	132	5107	2.5847
GABRD	ENSG00000187730	296	11460	2.5829
GCSH	ENSG00000140905	372	14487	2.5678
SZT2	ENSG00000198198	1648	64365	2.5604
DYRK1A	ENSG00000157540	4113	160785	2.5581
ADPRHL2	ENSG00000116863	129	5057	2.5509
DOCK7	ENSG00000116641	5900	234070	2.5206
CNPY3	ENSG00000137161	253	10095	2.5062
PDSS2	ENSG00000164494	7658	307007	2.4944
CNNM2	ENSG00000148842	4271	171928	2.4842
CREBBP	ENSG00000005339	3858	155672	2.4783
CBL	ENSG00000110395	2663	107650	2.4738
SURF1	ENSG00000148290	121	4921	2.4588
POMT2	ENSG00000009830	1128	45928	2.456
TRIM8	ENSG00000171206	444	18370	2.417
ADGRG1	ENSG00000205336	1315	54928	2.394
GRIN1	ENSG00000176884	727	30372	2.3937
MACF1	ENSG00000127603	9679	405861	2.3848
HOXA1	ENSG00000105991	71	3003	2.3643
KCNT1	ENSG00000107147	2194	93323	2.351
TBC1D20	ENSG00000125875	636	27073	2.3492
MMACHC	ENSG00000132763	313	13329	2.3483
COQ6	ENSG00000119723	321	13744	2.3356
CPA6	ENSG00000165078	7486	324347	2.308
DPAGT1	ENSG00000172269	271	11828	2.2912
DHCR7	ENSG00000172893	564	24675	2.2857
PTPN23	ENSG00000076201	735	32430	2.2664
PLAA	ENSG00000137055	982	43380	2.2637
TRAK1	ENSG00000182606	4778	212087	2.2528
PRMT7	ENSG00000132600	1072	47589	2.2526
DIAPH1	ENSG00000131504	2342	104039	2.2511
SPR	ENSG00000116096	108	4798	2.2509
ADAR	ENSG00000160710	1034	45956	2.25
AARS	ENSG00000090861	838	37248	2.2498
EIF2B4	ENSG00000115211	138	6134	2.2498
RMND1	ENSG00000155906	1066	47419	2.248
STAG1	ENSG00000118007	9325	416170	2.2407
EFTUD2	ENSG00000108883	1113	49719	2.2386
RFT1	ENSG00000163933	939	41979	2.2368
NDE1	ENSG00000072864	1856	83086	2.2338
MTR	ENSG00000116984	2418	108700	2.2245
PPT1	ENSG00000131238	584	26266	2.2234
FIG4	ENSG00000112367	2956	134116	2.2041
FKRP	ENSG00000181027	680	30942	2.1977
MLC1	ENSG00000100427	582	26511	2.1953
FUT8	ENSG00000033170	7315	333529	2.1932
LYST	ENSG00000143669	4868	222599	2.1869
MTHFR	ENSG00000177000	461	21197	2.1748
GLDC	ENSG00000178445	2460	113319	2.1709
ALG9	ENSG00000086848	1925	89386	2.1536
BOLA3	ENSG00000163170	270	12596	2.1435
IRF2BPL	ENSG00000119669	89	4156	2.1415
EIF2B2	ENSG00000119718	202	9455	2.1364
FOXRED1	ENSG00000110074	193	9076	2.1265
GNB5	ENSG00000069966	1619	76264	2.1229
DENND5A	ENSG00000184014	2656	126565	2.0985
RORB	ENSG00000198963	4092	195812	2.0898
EXOSC3	ENSG00000107371	710	34459	2.0604
IER3IP1	ENSG00000134049	485	23540	2.0603
MOGS	ENSG00000115275	89	4353	2.0446
SCO1	ENSG00000133028	528	25901	2.0385
COL18A1	ENSG00000182871	2199	108583	2.0252
HNRNPU	ENSG00000153187	484	23922	2.0232
HEXA	ENSG00000213614	719	35557	2.0221
PCDH12	ENSG00000113555	527	26156	2.0148
ABAT	ENSG00000183044	1956	97654	2.003
CNTN2	ENSG00000184144	704	35347	1.9917
GLYCTK	ENSG00000168237	127	6387	1.9884
PCCB	ENSG00000114054	1739	87590	1.9854
CACNA2D2	ENSG00000007402	2801	141445	1.9803
DYNC1H1	ENSG00000197102	1820	91933	1.9797
RHOBTB2	ENSG00000008853	645	32782	1.9675
BCKDHA	ENSG00000248098	541	27545	1.9641
PCCA	ENSG00000175198	8658	441422	1.9614
SETD5	ENSG00000168137	1596	81625	1.9553
CASR	ENSG00000036828	2090	107946	1.9362
RUBCN	ENSG00000145016	1515	78334	1.934
CAMK2G	ENSG00000148660	1197	62090	1.9278
TRAPPC12	ENSG00000171853	2029	105419	1.9247
NHLRC1	ENSG00000187566	43	2247	1.9137
PEX13	ENSG00000162928	660	34765	1.8985
ST3GAL3	ENSG00000126091	4278	225341	1.8985
CAD	ENSG00000084774	504	26553	1.8981
MATN4	ENSG00000124159	285	15084	1.8894
GLB1	ENSG00000170266	1899	100622	1.8873
DMBX1	ENSG00000197587	136	7230	1.8811
CCDC88C	ENSG00000015133	2748	146521	1.8755
PIK3CA	ENSG00000121879	1725	91979	1.8754
EIF3F	ENSG00000175390	586	31611	1.8538
ACOX1	ENSG00000161533	701	37856	1.8518
SIX3	ENSG00000138083	77	4179	1.8425
ADSL	ENSG00000239900	810	43963	1.8425
TBL1XR1	ENSG00000177565	3804	208660	1.8231
DNM1L	ENSG00000087470	1210	66450	1.8209
ALG3	ENSG00000214160	130	7247	1.7938
SYNJ1	ENSG00000159082	1779	99289	1.7917
PSAP	ENSG00000197746	628	35077	1.7903
H3F3B	ENSG00000132475	169	9459	1.7867
ALG8	ENSG00000159063	690	38724	1.7818
BTD	ENSG00000169814	824	46299	1.7797
PIGH	ENSG00000100564	326	18332	1.7783
TPP1	ENSG00000166340	119	6722	1.7703
ZBTB18	ENSG00000179456	151	8537	1.7688
LGI1	ENSG00000108231	857	48463	1.7684
RRM2B	ENSG00000048392	609	34616	1.7593
EHMT1	ENSG00000181090	4399	251053	1.7522
NDUFA10	ENSG00000130414	2316	132952	1.742
FBXO11	ENSG00000138081	2023	116477	1.7368
CLCN2	ENSG00000114859	268	15466	1.7328
EIF2B1	ENSG00000111361	231	13360	1.729
NDUFV1	ENSG00000167792	119	6901	1.7244
GAL	ENSG00000069482	127	7396	1.7171
TRPM6	ENSG00000119121	2819	165599	1.7023
EML1	ENSG00000066629	3476	204367	1.7009
SDHA	ENSG00000073578	652	38459	1.6953
CCDC88A	ENSG00000115355	2233	132053	1.691
SNIP1	ENSG00000163877	336	19895	1.6889
EIF2B3	ENSG00000070785	2298	136200	1.6872
GLUL	ENSG00000135821	177	10502	1.6854
CLN6	ENSG00000128973	841	50219	1.6747
DNM1	ENSG00000106976	1063	63593	1.6716
PIGT	ENSG00000124155	682	40867	1.6688
SAMHD1	ENSG00000101347	1035	62128	1.6659
CLTC	ENSG00000141367	1279	77267	1.6553
KCNA2	ENSG00000177301	1818	111637	1.6285
KCNJ10	ENSG00000177807	1159	71832	1.6135
MMADHC	ENSG00000168288	293	18182	1.6115
ATP1A2	ENSG00000018625	447	27832	1.6061
SPTAN1	ENSG00000197694	1298	81104	1.6004
PIGG	ENSG00000174227	653	40986	1.5932
TREX1	ENSG00000213689	29	1834	1.5812
CYP27A1	ENSG00000135929	529	33544	1.577
WWOX	ENSG00000186153	17385	1113254	1.5616
CSNK1G1	ENSG00000169118	2975	190742	1.5597
AARS2	ENSG00000124608	213	13672	1.5579
AKT1	ENSG00000142208	411	26402	1.5567
NDUFAF3	ENSG00000178057	47	3036	1.5481
HEXB	ENSG00000049860	1276	82624	1.5443
IDH2	ENSG00000182054	300	19459	1.5417
SLC25A12	ENSG00000115840	3322	215489	1.5416
KCNC1	ENSG00000129159	1879	122030	1.5398
KCNMA1	ENSG00000156113	11834	768768	1.5393
EFHC1	ENSG00000096093	2569	167763	1.5313
NID1	ENSG00000116962	1359	89332	1.5213
LARGE1	ENSG00000133424	11499	760615	1.5118
KIF1A	ENSG00000130294	1238	82275	1.5047
ATP1A1	ENSG00000163399	562	37593	1.495
PRICKLE1	ENSG00000139174	1992	133598	1.491
PCDHB4	ENSG00000081818	57	3824	1.4906
POLG	ENSG00000140521	438	29663	1.4766
ARFGEF2	ENSG00000124198	1693	114803	1.4747
GATM	ENSG00000171766	605	41203	1.4683
TSEN2	ENSG00000154743	800	55191	1.4495
CTSD	ENSG00000117984	171	11821	1.4466
PET100	ENSG00000229833	32	2219	1.4421
RUSC2	ENSG00000198853	1025	71771	1.4282
PEX7	ENSG00000112357	1304	91373	1.4271
IFIH1	ENSG00000115267	731	51624	1.416
EPG5	ENSG00000152223	1685	119730	1.4073
DBT	ENSG00000137992	883	62915	1.4035
QDPR	ENSG00000151552	729	51973	1.4027
ARID1B	ENSG00000049618	6097	434759	1.4024
SCN2B	ENSG00000149575	204	14722	1.3857
STAMBP	ENSG00000124356	618	44743	1.3812
RTN4IP1	ENSG00000130347	793	57516	1.3787
TRIP13	ENSG00000071539	368	26714	1.3776
GABBR2	ENSG00000136928	5766	421115	1.3692
COQ2	ENSG00000173085	319	23378	1.3645
TXNRD1	ENSG00000198431	1807	134526	1.3432
SIK1	ENSG00000142178	170	12706	1.338
SETBP1	ENSG00000152217	5124	388337	1.3195
GM2A	ENSG00000196743	762	58290	1.3073
COX10	ENSG00000006695	1819	139181	1.3069
HECW2	ENSG00000138411	5282	404593	1.3055
GCH1	ENSG00000131979	792	60844	1.3017
CHRNA2	ENSG00000120903	261	20122	1.2971
RYR2	ENSG00000198626	10209	791783	1.2894
CACNA1D	ENSG00000157388	6237	484770	1.2866
PURA	ENSG00000185129	229	17842	1.2835
COL4A2	ENSG00000134871	2660	207397	1.2826
PIGO	ENSG00000165282	101	7913	1.2764
TUBB2A	ENSG00000137267	49	3857	1.2704
ASAH1	ENSG00000104763	368	29006	1.2687
RYR3	ENSG00000198838	6947	555176	1.2513
HSPD1	ENSG00000144381	377	30156	1.2502
WDR73	ENSG00000177082	187	15062	1.2415
OCLN	ENSG00000197822	817	65812	1.2414
FAR1	ENSG00000197601	786	63676	1.2344
NSD1	ENSG00000165671	2062	167190	1.2333
RNASET2	ENSG00000026297	340	27687	1.228
CCND2	ENSG00000118971	385	31578	1.2192
KRAS	ENSG00000133703	558	46147	1.2092
SMARCA2	ENSG00000080503	2570	213334	1.2047
HEPACAM	ENSG00000165478	205	17219	1.1905
PHACTR1	ENSG00000112137	6815	573679	1.1879
MFF	ENSG00000168958	385	32685	1.1779
NGLY1	ENSG00000151092	834	71095	1.1731
SLC6A5	ENSG00000165970	697	59885	1.1639
PEX3	ENSG00000034693	452	39203	1.153
KCTD7	ENSG00000243335	233	20300	1.1478
MAP2K1	ENSG00000169032	1207	105495	1.1441
DPM1	ENSG00000000419	268	23688	1.1314
AKT3	ENSG00000117020	4097	362846	1.1291
ALG6	ENSG00000088035	800	70987	1.127
SLC6A1	ENSG00000157103	528	47063	1.1219
LNPK	ENSG00000144320	881	78947	1.1159
GNAQ	ENSG00000156052	3510	315371	1.113
BRAF	ENSG00000157764	2286	205601	1.1119
RALA	ENSG00000006451	937	84641	1.107
CNTNAP2	ENSG00000174469	25319	2304996	1.0984
FGF12	ENSG00000114279	6893	628369	1.097
CACNA1G	ENSG00000006283	721	66406	1.0857
ATP5F1A	ENSG00000152234	261	24086	1.0836
NDUFA2	ENSG00000131495	97	9045	1.0724
NDUFS4	ENSG00000164258	1314	122707	1.0708
GLI3	ENSG00000106571	2959	276920	1.0685
PAH	ENSG00000171759	1287	121525	1.059
ARV1	ENSG00000173409	225	21614	1.041
GNAO1	ENSG00000087258	1725	166110	1.0385
PEX1	ENSG00000127980	431	41511	1.0383
GRIN2A	ENSG00000183454	4425	429350	1.0306
DNAJC6	ENSG00000116675	1718	167650	1.0248
CRH	ENSG00000147571	24	2343	1.0243
STRADA	ENSG00000266173	609	59650	1.021
ADGRV1	ENSG00000164199	6472	635093	1.0191
SLC1A4	ENSG00000115902	360	35388	1.0173
PEX19	ENSG00000162735	97	9536	1.0172
TSEN15	ENSG00000198860	733	72327	1.0135
WASF1	ENSG00000112290	810	80185	1.0102
FARS2	ENSG00000145982	5732	568148	1.0089
VLDLR	ENSG00000147852	385	38219	1.0074
TMEM70	ENSG00000175606	104	10346	1.0052
TBCK	ENSG00000145348	2784	279896	0.99466
MOCS1	ENSG00000124615	347	34973	0.99219
CLN5	ENSG00000102805	282	28483	0.99006
NDUFAF5	ENSG00000101247	362	36632	0.98821
ARG1	ENSG00000118520	110	11188	0.9832
CHD2	ENSG00000173575	1241	127816	0.97093
PTEN	ENSG00000171862	1051	108817	0.96584
OTX2	ENSG00000165588	102	10574	0.96463
PSAT1	ENSG00000135069	316	32950	0.95903
ALG12	ENSG00000182858	174	18229	0.95452
ATP1A3	ENSG00000105409	292	30915	0.94453
ATP6V1A	ENSG00000114573	614	65037	0.94408
GABRB3	ENSG00000166206	3714	395993	0.9379
GLRA1	ENSG00000145888	955	102329	0.93326
NTRK2	ENSG00000148053	3340	358519	0.93161
RELN	ENSG00000189056	4805	517732	0.92809
SEPSECS	ENSG00000109618	375	40428	0.92757
NDUFS6	ENSG00000145494	141	15205	0.92733
PDHX	ENSG00000110435	970	104762	0.92591
PHGDH	ENSG00000092621	882	95815	0.92052
KCNK4	ENSG00000182450	80	8729	0.91649
CACNB4	ENSG00000182389	2415	266707	0.90549
KIF5C	ENSG00000168280	1341	151509	0.8851
FH	ENSG00000091483	192	22158	0.8665
NDUFS1	ENSG00000023228	387	44786	0.86411
MOCS2	ENSG00000164172	124	14384	0.86207
PEX12	ENSG00000108733	35	4068	0.86037
PLCB1	ENSG00000182621	7634	891109	0.85669
PIGN	ENSG00000197563	2406	281863	0.85361
CACNA1E	ENSG00000198216	4160	490394	0.8483
GPHN	ENSG00000171723	5717	674396	0.84772
HLCS	ENSG00000159267	2017	239348	0.84271
SLC13A5	ENSG00000141485	243	28854	0.84217
DPYD	ENSG00000188641	7723	917257	0.84197
ALDH7A1	ENSG00000164904	537	64218	0.83621
PRICKLE2	ENSG00000163637	2947	353234	0.83429
TUBA3E	ENSG00000152086	56	6718	0.83358
CHRNB2	ENSG00000160716	102	12245	0.83299
SCN1A	ENSG00000144285	1368	164573	0.83124
RNASEH2B	ENSG00000136104	947	114442	0.82749
MAF	ENSG00000178573	123	14871	0.82711
CC2D2A	ENSG00000048342	1089	131692	0.82693
MAGI2	ENSG00000187391	11650	1436517	0.81099
FASTKD2	ENSG00000118246	220	27152	0.81025
COQ4	ENSG00000167113	93	11536	0.80617
NDUFAF4	ENSG00000123545	69	8568	0.80532
SLC1A2	ENSG00000110436	1350	168858	0.79949
BCKDHB	ENSG00000083123	1912	239623	0.79792
GRIN2B	ENSG00000273079	4309	544015	0.79207
AIMP1	ENSG00000164022	266	33682	0.78974
SCN9A	ENSG00000169432	1423	180816	0.78699
KCTD3	ENSG00000136636	426	54415	0.78287
COX15	ENSG00000014919	156	20256	0.77014
PCLO	ENSG00000186472	3133	408917	0.76617
NRXN1	ENSG00000179915	9950	1307070	0.76124
SNORD118	ENSG00000200463	1	133	0.75188
UBA5	ENSG00000081307	174	23651	0.7357
ISPD	ENSG00000214960	2442	333795	0.73159
SCN2A	ENSG00000136531	1436	197317	0.72776
COL4A1	ENSG00000187498	1145	158270	0.72345
NARS2	ENSG00000137513	996	138913	0.717
NEDD4L	ENSG00000049759	2549	357173	0.71366
CSTB	ENSG00000160213	28	3934	0.71174
MANBA	ENSG00000109323	923	130224	0.70878
SEC24D	ENSG00000150961	819	115860	0.70689
MAPK10	ENSG00000109339	4272	604618	0.70656
RTTN	ENSG00000176225	1422	202914	0.70079
TSEN34	ENSG00000170892	32	4598	0.69595
UBE3A	ENSG00000114062	726	105328	0.68928
SUCLA2	ENSG00000136143	1978	292232	0.67686
KIAA1109	ENSG00000138688	1415	210425	0.67245
RAB3GAP1	ENSG00000115839	828	124129	0.66705
YWHAG	ENSG00000170027	215	32237	0.66694
FKTN	ENSG00000106692	553	82988	0.66636
PRRT2	ENSG00000167371	30	4510	0.66519
RANBP2	ENSG00000153201	438	66330	0.66033
COG6	ENSG00000133103	895	136038	0.6579
ZEB2	ENSG00000169554	1054	160219	0.65785
EPM2A	ENSG00000112425	2305	353488	0.65207
HACE1	ENSG00000085382	859	131826	0.65162
KCNQ5	ENSG00000185760	3718	577059	0.6443
HSD17B4	ENSG00000133835	1189	184756	0.64355
PEX2	ENSG00000164751	133	20786	0.63985
NDUFAF2	ENSG00000164182	1298	207908	0.62431
SUCLG1	ENSG00000163541	227	36522	0.62154
PPP3CA	ENSG00000138814	2017	324869	0.62087
GLRB	ENSG00000109738	596	96033	0.62062
SCN3A	ENSG00000153253	723	116545	0.62036
MBD5	ENSG00000204406	3072	495960	0.6194
HCN1	ENSG00000164588	2733	441548	0.61896
MFSD8	ENSG00000164073	297	48302	0.61488
KIF1BP	ENSG00000198954	337	54823	0.61471
KCNQ3	ENSG00000184156	2206	360161	0.6125
FRRS1L	ENSG00000260230	224	37002	0.60537
GABRB2	ENSG00000145864	1560	260615	0.59858
SLC35A1	ENSG00000164414	246	41713	0.58974
UNC80	ENSG00000144406	1328	227307	0.58423
GALC	ENSG00000054983	905	155845	0.58071
BCS1L	ENSG00000074582	27	4679	0.57705
TRAPPC6B	ENSG00000182400	131	22721	0.57656
KIF2A	ENSG00000068796	1330	231087	0.57554
RARS2	ENSG00000146282	432	75625	0.57124
GRIA4	ENSG00000152578	2125	372098	0.57109
GABRA1	ENSG00000022355	291	52918	0.54991
DOLK	ENSG00000175283	11	2089	0.52657
PTS	ENSG00000150787	228	43590	0.52306
FOXG1	ENSG00000176165	50	9947	0.50266
GLUD1	ENSG00000148672	221	44380	0.49797
OTUD6B	ENSG00000155100	84	16899	0.49707
SCARB2	ENSG00000138760	372	75803	0.49075
PIGC	ENSG00000135845	362	73897	0.48987
KCNJ11	ENSG00000187486	17	3472	0.48963
MEF2C	ENSG00000081189	916	187140	0.48947
KCNA1	ENSG00000111262	40	8351	0.47898
AP3B2	ENSG00000103723	234	50633	0.46215
FBXL4	ENSG00000112234	358	79468	0.4505
ETHE1	ENSG00000105755	86	20525	0.419
GFM1	ENSG00000168827	194	48297	0.40168
SUOX	ENSG00000139531	37	9461	0.39108
UFM1	ENSG00000120686	48	13770	0.34858
SCO2	ENSG00000130489	7	2038	0.34347
NRAS	ENSG00000213281	42	12425	0.33803
SHH	ENSG00000164690	35	12287	0.28485
LIPT2	ENSG00000175536	5	2021	0.2474
MED17	ENSG00000042429	51	30736	0.16593
EMX2	ENSG00000170370	2	7102	0.028161
