## Supplemental Data S2 for "Genomic loci susceptible to systematic sequencing bias in clinical whole genomes": Supplemental_Data_S2B.txt

Gene_name	Ensembl_ID	Number_of_suspect_loci	Size_of_gene_(bp)	Suspect_loci_percentage
NPRL2	ENSG00000114388	1375	3759	36.5789
QARS	ENSG00000172053	1339	9203	14.5496
HCN2	ENSG00000099822	3866	27111	14.2599
TUBA1A	ENSG00000167552	623	4528	13.7588
CLN8	ENSG00000182372	6085	45557	13.3569
RAB11B	ENSG00000185236	1765	14391	12.2646
GRIN2D	ENSG00000105464	5094	42087	12.1035
AMT	ENSG00000145020	698	5974	11.684
GTPBP3	ENSG00000130299	880	7814	11.2618
DHX30	ENSG00000132153	5308	47284	11.2258
PNKP	ENSG00000039650	2055	18467	11.128
TUBA8	ENSG00000183785	3692	33346	11.0718
ADAT3	ENSG00000213638	862	8068	10.6842
MAST1	ENSG00000105613	4252	40996	10.3717
CLN3	ENSG00000188603	2132	20664	10.3175
DPM2	ENSG00000136908	342	3385	10.1034
HAX1	ENSG00000143575	338	3364	10.0476
PACS2	ENSG00000179364	9751	97327	10.0188
UFC1	ENSG00000143222	605	6080	9.95066
ALG2	ENSG00000119523	528	5528	9.55137
TUBB4A	ENSG00000104833	805	8529	9.43839
DEAF1	ENSG00000177030	5489	61516	8.92288
NDUFA11	ENSG00000174886	1124	12725	8.83301
MDH2	ENSG00000146701	1703	19454	8.75398
CTSD	ENSG00000117984	1033	11818	8.7409
PAFAH1B1	ENSG00000007168	8017	92334	8.68261
PIK3R2	ENSG00000105647	1505	17417	8.64098
POMT1	ENSG00000130714	1806	20904	8.63949
TSC2	ENSG00000103197	3558	41795	8.51298
MPDU1	ENSG00000129255	786	9260	8.48812
SLC25A22	ENSG00000177542	666	7858	8.47544
GNB1	ENSG00000078369	8889	105832	8.39916
FGFR3	ENSG00000068078	1299	15579	8.33815
KPTN	ENSG00000118162	758	9124	8.30776
DEPDC5	ENSG00000100150	12319	149878	8.21935
POMGNT1	ENSG00000085998	2588	31623	8.18392
COG4	ENSG00000103051	3508	42995	8.15909
NAGA	ENSG00000198951	1008	12486	8.07304
OCLN	ENSG00000197822	685	8518	8.04179
SETD1B	ENSG00000139718	2265	28391	7.97788
MAP2K2	ENSG00000126934	2682	33752	7.9462
HMGCL	ENSG00000117305	2879	36735	7.83721
CACNA1H	ENSG00000196557	5343	68568	7.79226
TNK2	ENSG00000061938	3764	48432	7.77172
GAMT	ENSG00000130005	347	4544	7.63644
PEX6	ENSG00000124587	1170	15350	7.62215
GTPBP2	ENSG00000172432	1790	23837	7.50933
SLC12A5	ENSG00000124140	2863	38451	7.44584
GATAD2B	ENSG00000143614	9958	134330	7.41309
BSCL2	ENSG00000168000	1448	19569	7.39946
COG8	ENSG00000213380	1437	19478	7.37755
RNASEH2C	ENSG00000172922	508	6942	7.31778
TUBB3	ENSG00000258947	1264	17362	7.28027
CACNA1A	ENSG00000141837	30892	425638	7.25781
TSFM	ENSG00000123297	1841	25477	7.22613
COQ9	ENSG00000088682	986	13849	7.11965
ATP6V0A2	ENSG00000185344	3424	49405	6.93047
BRAT1	ENSG00000106009	1233	17828	6.91609
EIF2B4	ENSG00000115211	424	6134	6.91229
FUCA1	ENSG00000179163	1603	23217	6.90442
ASPA	ENSG00000108381	2118	31022	6.82741
INO80	ENSG00000128908	9357	137454	6.80737
GOSR2	ENSG00000108433	3512	52415	6.70037
WDR62	ENSG00000075702	3363	50214	6.69734
NECAP1	ENSG00000089818	1398	20877	6.69636
ATN1	ENSG00000111676	1195	17846	6.69618
NDUFS7	ENSG00000115286	803	12059	6.65893
EARS2	ENSG00000103356	2331	35382	6.5881
PLPBP	ENSG00000147471	1103	17174	6.4225
STX1B	ENSG00000099365	1373	21389	6.41919
SLC45A1	ENSG00000162426	1688	26341	6.40826
KAT5	ENSG00000172977	481	7608	6.32229
SNIP1	ENSG00000163877	1256	19895	6.31314
SLC25A1	ENSG00000100075	204	3255	6.26728
GSS	ENSG00000100983	562	8984	6.25557
AMPD2	ENSG00000116337	988	15947	6.19552
NPRL3	ENSG00000103148	3332	54510	6.11264
ATP1A3	ENSG00000105409	1875	30915	6.06502
MMACHC	ENSG00000132763	806	13329	6.04697
DHCR7	ENSG00000172893	1486	24670	6.02351
TELO2	ENSG00000100726	1001	16715	5.98863
RUBCN	ENSG00000145016	4581	77189	5.93478
ST3GAL5	ENSG00000115525	4000	67936	5.88789
TANGO2	ENSG00000183597	2868	48909	5.86395
PIGQ	ENSG00000007541	1005	17141	5.86314
ITPA	ENSG00000125877	873	14969	5.83205
TSC1	ENSG00000165699	3213	55482	5.79107
PACS1	ENSG00000175115	10073	174057	5.78718
PTF1A	ENSG00000168267	111	1925	5.76623
STXBP1	ENSG00000136854	6695	116614	5.74116
PSPH	ENSG00000146733	2318	40517	5.72106
VARS	ENSG00000204394	1039	18307	5.67542
RAB18	ENSG00000099246	2135	38006	5.61753
KCNB1	ENSG00000158445	10669	190795	5.59187
HOXA1	ENSG00000105991	167	3003	5.56111
NDUFV1	ENSG00000167792	382	6884	5.5491
CUX2	ENSG00000111249	17539	316327	5.54458
SLC6A19	ENSG00000174358	1294	23417	5.5259
SYNGAP1	ENSG00000197283	2080	37813	5.50075
PNPO	ENSG00000108439	428	7787	5.49634
NDUFS2	ENSG00000158864	942	17291	5.44792
GBA	ENSG00000177628	556	10247	5.42598
CYFIP2	ENSG00000055163	6909	129487	5.33567
DHCR24	ENSG00000116133	1997	37644	5.30496
DHDDS	ENSG00000117682	2068	39012	5.30093
MBOAT7	ENSG00000125505	873	16469	5.30087
AKT1	ENSG00000142208	1375	26067	5.27487
MLC1	ENSG00000100427	1372	26131	5.25047
POMT2	ENSG00000009830	2400	45875	5.23161
RPIA	ENSG00000153574	3100	59281	5.22933
TSEN54	ENSG00000182173	450	8625	5.21739
SCN8A	ENSG00000196876	11592	222265	5.2154
TRAF7	ENSG00000131653	1147	22362	5.12924
PRRT2	ENSG00000167371	231	4510	5.12195
CSNK2B	ENSG00000204435	261	5105	5.11263
MTOR	ENSG00000198793	7915	155972	5.07463
PPT1	ENSG00000131238	1331	26266	5.06739
ALG3	ENSG00000214160	366	7245	5.05176
TIMM50	ENSG00000105197	675	13371	5.04824
FOXRED1	ENSG00000110074	458	9076	5.04628
ROGDI	ENSG00000067836	296	5981	4.94901
DYRK1A	ENSG00000157540	7882	160785	4.9022
NUBPL	ENSG00000151413	18166	370940	4.89729
RFT1	ENSG00000163933	2052	41938	4.89294
NACC1	ENSG00000160877	1125	23030	4.88493
TUBB2B	ENSG00000137285	361	7468	4.83396
ALG1	ENSG00000033011	2575	53443	4.81822
H3F3A	ENSG00000163041	488	10150	4.80788
PMM2	ENSG00000140650	2896	60445	4.79113
NDUFS8	ENSG00000110717	286	6026	4.7461
RNASEH2A	ENSG00000104889	409	8645	4.73106
PEX10	ENSG00000157911	464	9833	4.7188
EHMT1	ENSG00000181090	11781	249663	4.71876
ADPRHL2	ENSG00000116863	236	5057	4.6668
H3F3B	ENSG00000132475	434	9304	4.66466
GABRD	ENSG00000187730	528	11460	4.60733
ALG11	ENSG00000253710	910	19772	4.60247
MATN4	ENSG00000124159	692	15084	4.58764
DOCK7	ENSG00000116641	10690	234070	4.56701
C12orf57	ENSG00000111678	138	3025	4.56198
DYNC1H1	ENSG00000197102	4163	91522	4.54863
PDSS2	ENSG00000164494	13903	306770	4.53206
CREBBP	ENSG00000005339	7023	155617	4.513
GRIN1	ENSG00000176884	1358	30263	4.48733
FKRP	ENSG00000181027	1383	30918	4.47312
CNNM2	ENSG00000148842	7646	171829	4.44977
COG7	ENSG00000168434	2840	64649	4.39295
BCKDHA	ENSG00000248098	1186	27537	4.30693
EFTUD2	ENSG00000108883	2127	49549	4.29272
MACF1	ENSG00000127603	17301	405861	4.26279
RAB3GAP2	ENSG00000118873	5233	124161	4.21469
CPA6	ENSG00000165078	13407	324340	4.13363
PCDHB4	ENSG00000081818	157	3800	4.13158
DIAPH1	ENSG00000131504	4271	103948	4.10879
PCCB	ENSG00000114054	3579	87584	4.08636
GLB1	ENSG00000170266	4108	100592	4.08382
NSD1	ENSG00000165671	5895	144684	4.0744
STAG1	ENSG00000118007	16774	413057	4.06094
TUBB	ENSG00000196230	210	5225	4.01914
GLDC	ENSG00000178445	4539	113271	4.0072
PRODH	ENSG00000100033	941	23609	3.98577
ALG9	ENSG00000086848	3556	89380	3.97852
KCNT1	ENSG00000107147	3700	93313	3.96515
GAL	ENSG00000069482	293	7391	3.96428
TRAK1	ENSG00000182606	8398	211906	3.96308
PRMT7	ENSG00000132600	1883	47582	3.95738
TRIP13	ENSG00000071539	967	24620	3.9277
LIAS	ENSG00000121897	1037	26511	3.91158
ADGRG1	ENSG00000205336	2136	54898	3.89085
GFAP	ENSG00000131095	535	13776	3.88357
NDE1	ENSG00000072864	3225	83076	3.88199
SAMHD1	ENSG00000101347	2406	62104	3.87415
D2HGDH	ENSG00000180902	1321	34186	3.86415
TBC1D20	ENSG00000125875	1040	27060	3.84331
AARS	ENSG00000090861	1423	37247	3.82044
EIF2B5	ENSG00000145191	421	11073	3.80204
FOLR1	ENSG00000110195	256	6764	3.78474
CNPY3	ENSG00000137161	379	10091	3.75582
GCSH	ENSG00000140905	544	14486	3.75535
LYST	ENSG00000143669	8312	222599	3.73407
ADSL	ENSG00000239900	1638	43959	3.7262
GPAA1	ENSG00000197858	135	3626	3.72311
SDHA	ENSG00000073578	1405	37770	3.71988
MOCS2	ENSG00000164172	534	14381	3.71323
TRIM8	ENSG00000171206	679	18348	3.70068
DENND5A	ENSG00000184014	4681	126531	3.69949
NDUFA10	ENSG00000130414	4863	132132	3.68041
CBL	ENSG00000110395	3931	107615	3.65284
KIF1A	ENSG00000130294	3001	82245	3.64885
PCCA	ENSG00000175198	15994	441086	3.62605
SPR	ENSG00000116096	173	4798	3.60567
CIC	ENSG00000079432	981	27246	3.60053
SZT2	ENSG00000198198	2303	64365	3.57803
HEXA	ENSG00000213614	1270	35546	3.57284
COQ2	ENSG00000173085	832	23368	3.56042
FUT8	ENSG00000033170	11618	326796	3.55512
PEX5	ENSG00000139197	43	1214	3.54201
HTRA2	ENSG00000115317	140	3971	3.52556
MTR	ENSG00000116984	3785	108360	3.49299
HRAS	ENSG00000174775	175	5030	3.47913
ADAR	ENSG00000160710	1588	45956	3.45548
COL18A1	ENSG00000182871	3751	108583	3.4545
RMND1	ENSG00000155906	1621	47401	3.41976
MTHFR	ENSG00000177000	720	21197	3.39671
TRAPPC12	ENSG00000171853	3551	104738	3.39036
PTPN23	ENSG00000076201	1090	32420	3.36212
ABAT	ENSG00000183044	3184	94870	3.35617
PRICKLE1	ENSG00000139174	4476	133580	3.3508
BOLA3	ENSG00000163170	421	12587	3.34472
ST3GAL3	ENSG00000126091	7457	225341	3.30921
CCDC88C	ENSG00000015133	4804	146451	3.28028
CNTN2	ENSG00000184144	1154	35347	3.26477
PEX13	ENSG00000162928	1134	34753	3.26303
EIF2B3	ENSG00000070785	4434	136200	3.25551
CASR	ENSG00000036828	3504	107842	3.2492
BCS1L	ENSG00000074582	152	4679	3.24856
RORB	ENSG00000198963	6355	195768	3.24619
CACNA2D2	ENSG00000007402	4580	141361	3.23993
DPAGT1	ENSG00000172269	380	11828	3.21272
DNM1L	ENSG00000087470	2101	66434	3.16254
SETD5	ENSG00000168137	2580	81603	3.16165
PET100	ENSG00000229833	70	2219	3.15457
TMEM70	ENSG00000175606	326	10341	3.1525
CLCN2	ENSG00000114859	484	15446	3.1335
PLAA	ENSG00000137055	1343	43354	3.09775
EXOSC3	ENSG00000107371	1067	34448	3.09742
TBL1XR1	ENSG00000177565	6415	207727	3.08819
EML1	ENSG00000066629	6299	204247	3.08401
ALG12	ENSG00000182858	560	18218	3.07388
FIG4	ENSG00000112367	4084	134080	3.04594
PCDH12	ENSG00000113555	795	26156	3.03946
NDUFAF4	ENSG00000123545	260	8564	3.03596
PIK3CA	ENSG00000121879	2790	91966	3.03373
BTD	ENSG00000169814	1395	45993	3.03307
CAMK2G	ENSG00000148660	1872	61858	3.02629
GNB5	ENSG00000069966	2306	76244	3.0245
PEX19	ENSG00000162735	286	9536	2.99916
ACOX1	ENSG00000161533	1128	37856	2.97971
EIF3F	ENSG00000175390	934	31607	2.95504
TREX1	ENSG00000213689	54	1834	2.94438
CLTC	ENSG00000141367	2257	77229	2.92248
DNM1	ENSG00000106976	1857	63554	2.92192
PSAT1	ENSG00000135069	953	32949	2.89235
PIGH	ENSG00000100564	526	18332	2.8693
TPP1	ENSG00000166340	192	6721	2.85672
PIGT	ENSG00000124155	1165	40860	2.8512
MMADHC	ENSG00000168288	517	18178	2.8441
CAD	ENSG00000084774	753	26552	2.83594
NID1	ENSG00000116962	2496	89332	2.79407
EIF2B2	ENSG00000119718	263	9439	2.78631
PIGG	ENSG00000174227	1138	40977	2.77717
KCNMA1	ENSG00000156113	21292	768000	2.7724
SYNJ1	ENSG00000159082	2732	99289	2.75156
RUSC2	ENSG00000198853	1961	71733	2.73375
EFHC1	ENSG00000096093	4577	167649	2.73011
CCND2	ENSG00000118971	861	31548	2.72917
KCNC1	ENSG00000129159	3325	121975	2.72597
LGI1	ENSG00000108231	1318	48389	2.72376
KCNJ10	ENSG00000177807	1948	71832	2.71188
TSEN2	ENSG00000154743	1495	55165	2.71005
KCNJ11	ENSG00000187486	94	3472	2.70737
SCO1	ENSG00000133028	698	25900	2.69498
COQ6	ENSG00000119723	370	13743	2.69228
TRPM6	ENSG00000119121	4377	165557	2.6438
GATM	ENSG00000171766	1083	41088	2.63581
IER3IP1	ENSG00000134049	619	23522	2.63158
EIF2B1	ENSG00000111361	348	13359	2.60499
SLC13A5	ENSG00000141485	749	28843	2.59682
ARFGEF2	ENSG00000124198	2975	114745	2.59271
PSAP	ENSG00000197746	894	35064	2.54962
STAMBP	ENSG00000124356	1140	44729	2.54868
GM2A	ENSG00000196743	1468	58283	2.51874
HNRNPU	ENSG00000153187	601	23922	2.51233
CYP27A1	ENSG00000135929	836	33544	2.49225
RRM2B	ENSG00000048392	861	34613	2.4875
CSNK1G1	ENSG00000169118	4729	190642	2.48057
CCDC88A	ENSG00000115355	3275	132029	2.48052
IRF2BPL	ENSG00000119669	103	4156	2.47834
MFF	ENSG00000168958	782	31697	2.46711
RARS2	ENSG00000146282	1847	75574	2.44396
WWOX	ENSG00000186153	26742	1097494	2.43664
SLC25A12	ENSG00000115840	5236	215240	2.43263
FBXO11	ENSG00000138081	2813	116357	2.41756
QDPR	ENSG00000151552	1245	51893	2.39917
PEX1	ENSG00000127980	994	41511	2.39455
DMBX1	ENSG00000197587	173	7230	2.39281
ALG8	ENSG00000159063	919	38715	2.37376
SURF1	ENSG00000148290	116	4921	2.35724
ARID1B	ENSG00000049618	10208	434374	2.35005
LARGE1	ENSG00000133424	17581	752678	2.33579
SETBP1	ENSG00000152217	9014	387784	2.32449
GABBR2	ENSG00000136928	9581	416940	2.29793
SUCLG1	ENSG00000163541	831	36182	2.29672
SPTAN1	ENSG00000197694	1857	81100	2.28977
RYR2	ENSG00000198626	18039	791783	2.27828
TSEN15	ENSG00000198860	1646	72327	2.27578
SUOX	ENSG00000139531	215	9460	2.27273
CLN5	ENSG00000102805	643	28456	2.25963
NGLY1	ENSG00000151092	1599	71062	2.25015
CACNA1D	ENSG00000157388	10872	483255	2.24974
TUBG1	ENSG00000131462	125	5558	2.24901
HECW2	ENSG00000138411	9014	403808	2.23225
TXNRD1	ENSG00000198431	2913	134024	2.17349
HEXB	ENSG00000049860	1788	82599	2.16468
KCNA2	ENSG00000177301	2410	111637	2.15878
GNAQ	ENSG00000156052	6635	307545	2.15741
CLN6	ENSG00000128973	1081	50177	2.15437
MAP2K1	ENSG00000169032	2259	105431	2.14263
ATP1A2	ENSG00000018625	596	27832	2.14142
HEPACAM	ENSG00000165478	368	17217	2.13742
IDH2	ENSG00000182054	411	19446	2.11355
PEX7	ENSG00000112357	1925	91301	2.10841
BRAF	ENSG00000157764	4249	203470	2.08827
AARS2	ENSG00000124608	285	13672	2.08455
PEX3	ENSG00000034693	806	39198	2.05623
EPG5	ENSG00000152223	2449	119688	2.04615
ATP5F1A	ENSG00000152234	488	24079	2.02666
PTEN	ENSG00000171862	2046	101199	2.02176
GRIN2A	ENSG00000183454	8628	429003	2.01117
SCARB2	ENSG00000138760	1512	75480	2.00318
LNPK	ENSG00000144320	1571	78934	1.99027
AP3B2	ENSG00000103723	874	44056	1.98384
RHOBTB2	ENSG00000008853	646	32776	1.97095
DBT	ENSG00000137992	1238	62915	1.96773
SIX3	ENSG00000138083	82	4179	1.96219
CHRNB2	ENSG00000160716	240	12245	1.95998
RALA	ENSG00000006451	1657	84603	1.95856
ARV1	ENSG00000173409	423	21614	1.95706
FAR1	ENSG00000197601	1245	63669	1.95543
AKT3	ENSG00000117020	7068	362846	1.94793
KCTD7	ENSG00000243335	380	19555	1.94324
GLYCTK	ENSG00000168237	123	6387	1.92579
KIF1BP	ENSG00000198954	1037	53880	1.92465
NDUFS6	ENSG00000145494	292	15201	1.92093
COL4A2	ENSG00000134871	3935	206068	1.90956
SLC6A5	ENSG00000165970	1118	59841	1.86828
WASF1	ENSG00000112290	1494	80162	1.86373
PIGN	ENSG00000197563	5247	281665	1.86285
SCN2B	ENSG00000149575	274	14715	1.86205
PHACTR1	ENSG00000112137	10593	573311	1.84769
CNTNAP2	ENSG00000174469	42088	2292307	1.83605
KIF5C	ENSG00000168280	2745	150454	1.82448
TBCK	ENSG00000145348	5079	279072	1.81996
PURA	ENSG00000185129	323	17835	1.81105
PHGDH	ENSG00000092621	1727	95815	1.80243
KRAS	ENSG00000133703	831	46112	1.80213
MOGS	ENSG00000115275	78	4353	1.79187
POLG	ENSG00000140521	529	29661	1.78349
HSPD1	ENSG00000144381	537	30146	1.78133
GABRA1	ENSG00000022355	933	52905	1.76354
KCTD3	ENSG00000136636	954	54415	1.75319
RTN4IP1	ENSG00000130347	1002	57490	1.74291
PDHX	ENSG00000110435	1824	104724	1.74172
ADGRV1	ENSG00000164199	11025	633958	1.73907
COL4A1	ENSG00000187498	2744	158144	1.73513
SEPSECS	ENSG00000109618	697	40426	1.72414
FASTKD2	ENSG00000118246	468	27152	1.72363
NDUFS4	ENSG00000164258	2111	122668	1.72091
SLC6A1	ENSG00000157103	807	47054	1.71505
DNAJC6	ENSG00000116675	2869	167650	1.7113
COX10	ENSG00000006695	2336	137002	1.70508
RNASET2	ENSG00000026297	469	27673	1.69479
CHRNA2	ENSG00000120903	338	20120	1.67992
ZBTB18	ENSG00000179456	143	8537	1.67506
RELN	ENSG00000189056	8653	516683	1.67472
SMARCA2	ENSG00000080503	3495	209376	1.66925
FGF12	ENSG00000114279	10389	623901	1.66517
RYR3	ENSG00000198838	9228	554850	1.66315
MFSD8	ENSG00000164073	788	47619	1.6548
NDUFAF3	ENSG00000178057	50	3036	1.6469
GCH1	ENSG00000131979	987	60830	1.62255
GLUL	ENSG00000135821	170	10502	1.61874
HCN1	ENSG00000164588	7109	439475	1.61761
PAH	ENSG00000171759	1951	121489	1.60591
GPHN	ENSG00000171723	10786	674010	1.60027
IFIH1	ENSG00000115267	818	51598	1.58533
SIK1	ENSG00000142178	201	12706	1.58193
GNAO1	ENSG00000087258	2623	165980	1.58031
FOXG1	ENSG00000176165	157	9947	1.57837
SCN3A	ENSG00000153253	1837	116509	1.5767
KCNQ3	ENSG00000184156	5578	357810	1.55893
TUBB2A	ENSG00000137267	60	3857	1.55561
GLRA1	ENSG00000145888	1588	102250	1.55306
FARS2	ENSG00000145982	8795	567891	1.54871
CACNA1G	ENSG00000006283	1021	66359	1.5386
NTRK2	ENSG00000148053	5470	358497	1.52581
DPYD	ENSG00000188641	13736	917257	1.49751
WDR73	ENSG00000177082	225	15062	1.49383
MAPK10	ENSG00000109339	9001	603266	1.49204
PLCB1	ENSG00000182621	13107	887555	1.47675
STRADA	ENSG00000266173	873	59627	1.4641
UBA5	ENSG00000081307	290	19868	1.45963
GALC	ENSG00000054983	2266	155437	1.45783
COQ4	ENSG00000167113	167	11535	1.44777
GABRB3	ENSG00000166206	5714	395645	1.44422
ALG6	ENSG00000088035	1024	70987	1.44252
KCNK4	ENSG00000182450	125	8729	1.43201
HSD17B4	ENSG00000133835	2619	184681	1.41812
ATP1A1	ENSG00000163399	533	37593	1.41782
GRIN2B	ENSG00000273079	7555	537379	1.4059
NDUFAF2	ENSG00000164182	2921	207867	1.40523
SCN1A	ENSG00000144285	2280	162435	1.40364
SLC1A4	ENSG00000115902	496	35362	1.40264
DPM1	ENSG00000000419	331	23688	1.39733
GLI3	ENSG00000106571	3864	276802	1.39594
ALDH7A1	ENSG00000164904	884	64206	1.37682
FBXL4	ENSG00000112234	1083	78889	1.37281
MAGI2	ENSG00000187391	19611	1434489	1.36711
VLDLR	ENSG00000147852	522	38189	1.36689
HACE1	ENSG00000085382	1792	131264	1.36519
ASAH1	ENSG00000104763	393	29003	1.35503
HLCS	ENSG00000159267	3235	239348	1.35159
CHD2	ENSG00000173575	1720	127780	1.34606
CACNA1E	ENSG00000198216	6597	490394	1.34524
ISPD	ENSG00000214960	4433	331149	1.33867
PIGC	ENSG00000135845	988	73897	1.337
KIAA1109	ENSG00000138688	2787	210058	1.32678
NEDD4L	ENSG00000049759	4725	357064	1.32329
ZEB2	ENSG00000169554	2112	160096	1.31921
FH	ENSG00000091483	291	22158	1.3133
GLUD1	ENSG00000148672	577	44377	1.30022
CACNB4	ENSG00000182389	3446	265943	1.29577
MOCS1	ENSG00000124615	453	34971	1.29536
NDUFS1	ENSG00000023228	579	44766	1.29339
YWHAG	ENSG00000170027	413	32194	1.28285
SCN9A	ENSG00000169432	2296	179399	1.27983
NDUFA2	ENSG00000131495	114	9045	1.26036
BCKDHB	ENSG00000083123	3017	239564	1.25937
EPM2A	ENSG00000112425	4319	352286	1.22599
PTS	ENSG00000150787	534	43578	1.22539
PCLO	ENSG00000186472	4967	406901	1.22069
KCNQ5	ENSG00000185760	6877	565586	1.21591
FTL	ENSG00000087086	19	1577	1.20482
MANBA	ENSG00000109323	1557	129641	1.20101
CSTB	ENSG00000160213	47	3934	1.19471
NRXN1	ENSG00000179915	15351	1305503	1.17587
RANBP2	ENSG00000153201	779	66304	1.17489
PRICKLE2	ENSG00000163637	4128	352831	1.16997
FKTN	ENSG00000106692	964	82863	1.16337
FRRS1L	ENSG00000260230	430	36999	1.16219
AIMP1	ENSG00000164022	391	33658	1.16169
PEX2	ENSG00000164751	236	20778	1.13582
COX15	ENSG00000014919	227	20254	1.12077
ARG1	ENSG00000118520	122	11186	1.09065
PEX12	ENSG00000108733	44	4064	1.08268
SUCLA2	ENSG00000136143	3143	290636	1.08142
MBD5	ENSG00000204406	5309	495626	1.07117
COG6	ENSG00000133103	1454	135938	1.06961
RNASEH2B	ENSG00000136104	1220	114379	1.06663
TRAPPC6B	ENSG00000182400	240	22715	1.05657
GABRB2	ENSG00000145864	2735	260513	1.04985
RAB3GAP1	ENSG00000115839	1298	124054	1.04632
TUBA3E	ENSG00000152086	69	6711	1.02816
KIF2A	ENSG00000068796	2354	230992	1.01908
SLC1A2	ENSG00000110436	1709	168821	1.01231
MAF	ENSG00000178573	150	14858	1.00956
RTTN	ENSG00000176225	2036	202449	1.00569
CC2D2A	ENSG00000048342	1307	131628	0.99295
GRIA4	ENSG00000152578	3632	371335	0.978093
SCN2A	ENSG00000136531	1918	197241	0.972414
ATP6V1A	ENSG00000114573	628	65028	0.965738
DOLK	ENSG00000175283	20	2089	0.957396
PPP3CA	ENSG00000138814	3027	323539	0.93559
UBE3A	ENSG00000114062	985	105320	0.935245
NARS2	ENSG00000137513	1264	138893	0.910053
MEF2C	ENSG00000081189	1687	187118	0.90157
UNC80	ENSG00000144406	1984	221725	0.894802
NDUFAF5	ENSG00000101247	327	36594	0.893589
SLC35A1	ENSG00000164414	369	41677	0.88538
SEC24D	ENSG00000150961	1022	115826	0.882358
GLRB	ENSG00000109738	816	95964	0.850319
KCNA1	ENSG00000111262	59	8330	0.708283
MED17	ENSG00000042429	203	30678	0.661712
TSEN34	ENSG00000170892	29	4561	0.635825
NRAS	ENSG00000213281	77	12425	0.619718
OTX2	ENSG00000165588	61	10573	0.576941
GFM1	ENSG00000168827	263	48285	0.544683
OTUD6B	ENSG00000155100	92	16899	0.544411
PIGO	ENSG00000165282	35	7913	0.44231
ETHE1	ENSG00000105755	74	20521	0.360606
UFM1	ENSG00000120686	41	13758	0.298008
SHH	ENSG00000164690	30	12273	0.244439
NHLRC1	ENSG00000187566	2	2247	0.0890076
CRH	ENSG00000147571	2	2343	0.0853606
SCO2	ENSG00000130489	1	2038	0.0490677
EMX2	ENSG00000170370	1	7098	0.0140885
LIPT2	ENSG00000175536	0	2021	0
SNORD118	ENSG00000200463	0	133	0
RNU4ATAC	ENSG00000264229	0	126	0
