## Supplemental Data S2 for "Genomic loci susceptible to systematic sequencing bias in clinical whole genomes": Supplemental_Data_S2C.txt

Gene_name	Ensembl_ID	Number_of_suspect_loci	Size_of_gene_(bp)	Suspect_loci_percentage
NPRL2	ENSG00000114388	836	3759	22.24
OCLN	ENSG00000197822	1192	8518	13.9939
CLN8	ENSG00000182372	4920	45557	10.7997
HCN2	ENSG00000099822	2893	27111	10.6709
FGFR3	ENSG00000068078	1551	15579	9.95571
SLC25A22	ENSG00000177542	672	7858	8.55179
RAB11B	ENSG00000185236	1227	14391	8.52616
QARS	ENSG00000172053	750	9203	8.14952
TUBB4A	ENSG00000104833	685	8529	8.03142
BRAT1	ENSG00000106009	1413	17828	7.92573
PACS2	ENSG00000179364	7623	97327	7.83236
GAMT	ENSG00000130005	344	4544	7.57042
UFC1	ENSG00000143222	451	6080	7.41776
PEX10	ENSG00000157911	711	9833	7.23075
GNB1	ENSG00000078369	7517	105832	7.10277
PAFAH1B1	ENSG00000007168	6485	92334	7.02341
CACNA1H	ENSG00000196557	4715	68568	6.87639
TUBA8	ENSG00000183785	2284	33346	6.8494
TUBB2B	ENSG00000137285	510	7468	6.82914
TSC2	ENSG00000103197	2853	41795	6.82618
CTSD	ENSG00000117984	785	11818	6.64241
DHX30	ENSG00000132153	3126	47284	6.61112
NDUFA11	ENSG00000174886	834	12725	6.55403
PNPO	ENSG00000108439	507	7787	6.51085
MDH2	ENSG00000146701	1266	19454	6.50766
TUBB3	ENSG00000258947	1128	17362	6.49695
HAX1	ENSG00000143575	218	3364	6.48038
GTPBP3	ENSG00000130299	502	7814	6.42437
ITPA	ENSG00000125877	955	14969	6.37985
GSS	ENSG00000100983	551	8984	6.13313
ADAT3	ENSG00000213638	491	8068	6.08577
HMGCL	ENSG00000117305	2210	36735	6.01606
ASPA	ENSG00000108381	1855	31022	5.97963
STX1B	ENSG00000099365	1268	21389	5.92828
DPM2	ENSG00000136908	198	3385	5.84934
MAP2K2	ENSG00000126934	1974	33752	5.84854
H3F3A	ENSG00000163041	592	10150	5.83251
TNK2	ENSG00000061938	2807	48432	5.79575
HRAS	ENSG00000174775	289	5030	5.74553
FUCA1	ENSG00000179163	1328	23217	5.71995
TREX1	ENSG00000213689	104	1834	5.67067
PTF1A	ENSG00000168267	109	1925	5.66234
MAST1	ENSG00000105613	2305	40996	5.6225
PIK3R2	ENSG00000105647	978	17417	5.6152
CLN3	ENSG00000188603	1160	20664	5.61363
TELO2	ENSG00000100726	937	16715	5.60574
DEAF1	ENSG00000177030	3436	61516	5.58554
DEPDC5	ENSG00000100150	8255	149878	5.50781
AMT	ENSG00000145020	329	5974	5.5072
POMGNT1	ENSG00000085998	1739	31623	5.49916
SETD1B	ENSG00000139718	1542	28391	5.4313
MPDU1	ENSG00000129255	494	9260	5.33477
ATN1	ENSG00000111676	951	17846	5.32893
COG4	ENSG00000103051	2284	42995	5.31225
COQ9	ENSG00000088682	729	13849	5.26392
ATP6V0A2	ENSG00000185344	2599	49405	5.2606
SLC6A19	ENSG00000174358	1228	23417	5.24405
SLC25A1	ENSG00000100075	170	3255	5.22273
GBA	ENSG00000177628	533	10247	5.20152
GRIN1	ENSG00000176884	1569	30263	5.18455
TSC1	ENSG00000165699	2875	55482	5.18186
GTPBP2	ENSG00000172432	1231	23837	5.16424
TRAF7	ENSG00000131653	1154	22362	5.16054
NACC1	ENSG00000160877	1185	23030	5.14546
TSEN54	ENSG00000182173	442	8625	5.12464
TANGO2	ENSG00000183597	2497	48909	5.1054
GATAD2B	ENSG00000143614	6846	134330	5.0964
POMT1	ENSG00000130714	1058	20904	5.06123
ST3GAL5	ENSG00000115525	3395	67936	4.99735
NAGA	ENSG00000198951	610	12486	4.88547
SLC12A5	ENSG00000124140	1873	38451	4.87113
VARS	ENSG00000204394	887	18307	4.84514
DHCR24	ENSG00000116133	1810	37644	4.8082
PEX6	ENSG00000124587	733	15350	4.77524
MLC1	ENSG00000100427	1247	26131	4.77211
KPTN	ENSG00000118162	435	9124	4.76765
TUBA1A	ENSG00000167552	215	4528	4.74823
GOSR2	ENSG00000108433	2487	52415	4.74482
SLC45A1	ENSG00000162426	1247	26341	4.73406
CACNA1A	ENSG00000141837	20130	425638	4.72937
NDUFS7	ENSG00000115286	568	12059	4.71017
INO80	ENSG00000128908	6455	137454	4.69612
GABRD	ENSG00000187730	534	11460	4.65969
COG8	ENSG00000213380	906	19478	4.6514
NPRL3	ENSG00000103148	2510	54510	4.60466
SNIP1	ENSG00000163877	908	19895	4.56396
RNASEH2A	ENSG00000104889	394	8645	4.55755
EIF2B4	ENSG00000115211	276	6134	4.49951
EHMT1	ENSG00000181090	11177	249663	4.47683
EFTUD2	ENSG00000108883	2208	49549	4.45619
PLPBP	ENSG00000147471	756	17174	4.402
AMPD2	ENSG00000116337	696	15947	4.36446
AKT1	ENSG00000142208	1125	26067	4.3158
PCDHB4	ENSG00000081818	164	3800	4.31579
WDR62	ENSG00000075702	2158	50214	4.29761
PSPH	ENSG00000146733	1740	40517	4.29449
SYNGAP1	ENSG00000197283	1620	37813	4.28424
KCNB1	ENSG00000158445	8160	190795	4.27684
H3F3B	ENSG00000132475	396	9304	4.25623
CNNM2	ENSG00000148842	7286	171829	4.24026
ADGRG1	ENSG00000205336	2319	54898	4.2242
STXBP1	ENSG00000136854	4909	116614	4.20961
CNPY3	ENSG00000137161	424	10091	4.20176
GFAP	ENSG00000131095	576	13776	4.18118
BSCL2	ENSG00000168000	816	19569	4.16986
DYRK1A	ENSG00000157540	6704	160785	4.16954
ALG3	ENSG00000214160	302	7245	4.16839
ROGDI	ENSG00000067836	248	5981	4.14646
SURF1	ENSG00000148290	200	4921	4.06421
CACNA2D2	ENSG00000007402	5697	141361	4.03011
ALG1	ENSG00000033011	2146	53443	4.01549
TSFM	ENSG00000123297	1021	25477	4.00754
EARS2	ENSG00000103356	1411	35382	3.9879
CUX2	ENSG00000111249	12535	316327	3.96267
PIGQ	ENSG00000007541	677	17141	3.94959
RAB18	ENSG00000099246	1501	38006	3.94938
SCN8A	ENSG00000196876	8703	222265	3.9156
MTOR	ENSG00000198793	6068	155972	3.89044
NECAP1	ENSG00000089818	810	20877	3.87987
MMACHC	ENSG00000132763	514	13329	3.85625
DYNC1H1	ENSG00000197102	3529	91522	3.8559
MTHFR	ENSG00000177000	816	21197	3.8496
CLCN2	ENSG00000114859	591	15446	3.82623
RUBCN	ENSG00000145016	2946	77189	3.81661
DHDDS	ENSG00000117682	1488	39012	3.81421
FOXRED1	ENSG00000110074	344	9076	3.79022
PPT1	ENSG00000131238	993	26266	3.78055
NDUFS2	ENSG00000158864	652	17291	3.77075
NDUFV1	ENSG00000167792	253	6884	3.67519
C12orf57	ENSG00000111678	111	3025	3.66942
ADPRHL2	ENSG00000116863	185	5057	3.6583
RFT1	ENSG00000163933	1533	41938	3.6554
SAMHD1	ENSG00000101347	2267	62104	3.65033
RPIA	ENSG00000153574	2156	59281	3.63692
TRIM8	ENSG00000171206	659	18348	3.59167
SZT2	ENSG00000198198	2308	64365	3.5858
EIF2B5	ENSG00000145191	396	11073	3.57627
RNASEH2C	ENSG00000172922	246	6942	3.54365
BOLA3	ENSG00000163170	444	12587	3.52745
PACS1	ENSG00000175115	6134	174057	3.52413
ALG11	ENSG00000253710	695	19772	3.51507
KCNT1	ENSG00000107147	3279	93313	3.51398
CSNK2B	ENSG00000204435	179	5105	3.50637
DHCR7	ENSG00000172893	864	24670	3.50223
GPAA1	ENSG00000197858	126	3626	3.4749
MATN4	ENSG00000124159	524	15084	3.47388
KCNJ10	ENSG00000177807	2470	71832	3.43858
HOXA1	ENSG00000105991	103	3003	3.4299
SPR	ENSG00000116096	164	4798	3.41809
ST3GAL3	ENSG00000126091	7682	225341	3.40906
POMT2	ENSG00000009830	1561	45875	3.40272
TIMM50	ENSG00000105197	452	13371	3.38045
NDUFS8	ENSG00000110717	203	6026	3.36874
PDSS2	ENSG00000164494	10296	306770	3.35626
PMM2	ENSG00000140650	2026	60445	3.35181
HTRA2	ENSG00000115317	132	3971	3.3241
DOCK7	ENSG00000116641	7766	234070	3.31781
CYFIP2	ENSG00000055163	4236	129487	3.27137
PRODH	ENSG00000100033	768	23609	3.253
MACF1	ENSG00000127603	13101	405861	3.22795
TRAK1	ENSG00000182606	6839	211906	3.22737
CAMK2G	ENSG00000148660	1988	61858	3.21381
LYST	ENSG00000143669	7038	222599	3.16174
COG7	ENSG00000168434	2037	64649	3.15086
GCSH	ENSG00000140905	456	14486	3.14787
RAB3GAP2	ENSG00000118873	3876	124161	3.12175
ADAR	ENSG00000160710	1421	45956	3.09209
AARS	ENSG00000090861	1151	37247	3.09018
RMND1	ENSG00000155906	1457	47401	3.07377
FKRP	ENSG00000181027	949	30918	3.06941
PRMT7	ENSG00000132600	1454	47582	3.05578
FIG4	ENSG00000112367	4022	134080	2.9997
ADSL	ENSG00000239900	1313	43959	2.98687
STAG1	ENSG00000118007	12327	413057	2.98433
EIF2B3	ENSG00000070785	4027	136200	2.95668
CPA6	ENSG00000165078	9583	324340	2.95462
KAT5	ENSG00000172977	224	7608	2.94427
CIC	ENSG00000079432	802	27246	2.94355
MTR	ENSG00000116984	3180	108360	2.93466
D2HGDH	ENSG00000180902	1002	34186	2.93102
PTPN23	ENSG00000076201	950	32420	2.93029
COL18A1	ENSG00000182871	3177	108583	2.92587
CREBBP	ENSG00000005339	4543	155617	2.91935
SETD5	ENSG00000168137	2375	81603	2.91043
LIAS	ENSG00000121897	760	26511	2.86673
DIAPH1	ENSG00000131504	2972	103948	2.85912
GLB1	ENSG00000170266	2863	100592	2.84615
SCO1	ENSG00000133028	730	25900	2.81853
NUBPL	ENSG00000151413	10436	370940	2.81339
BCKDHA	ENSG00000248098	772	27537	2.8035
PEX5	ENSG00000139197	34	1214	2.80066
HEXA	ENSG00000213614	986	35546	2.77387
ALG12	ENSG00000182858	505	18218	2.77198
PCCB	ENSG00000114054	2426	87584	2.76991
TPP1	ENSG00000166340	186	6721	2.76745
TRAPPC12	ENSG00000171853	2891	104738	2.76022
CBL	ENSG00000110395	2956	107615	2.74683
KCNC1	ENSG00000129159	3345	121975	2.74237
ARFGEF2	ENSG00000124198	3101	114745	2.70251
IER3IP1	ENSG00000134049	630	23522	2.67834
TBC1D20	ENSG00000125875	724	27060	2.67554
TUBB	ENSG00000196230	139	5225	2.66029
PIGG	ENSG00000174227	1088	40977	2.65515
PEX13	ENSG00000162928	921	34753	2.65013
TSEN2	ENSG00000154743	1459	55165	2.64479
CASR	ENSG00000036828	2844	107842	2.63719
GNB5	ENSG00000069966	2007	76244	2.63234
CAD	ENSG00000084774	693	26552	2.60997
TUBG1	ENSG00000131462	145	5558	2.60885
DNM1	ENSG00000106976	1658	63554	2.60881
NSD1	ENSG00000165671	3766	144684	2.60291
PRRT2	ENSG00000167371	117	4510	2.59424
ACOX1	ENSG00000161533	982	37856	2.59404
MBOAT7	ENSG00000125505	426	16469	2.58668
GATM	ENSG00000171766	1062	41088	2.5847
PIK3CA	ENSG00000121879	2376	91966	2.58356
CNTN2	ENSG00000184144	909	35347	2.57165
ABAT	ENSG00000183044	2434	94870	2.56562
PIGT	ENSG00000124155	1042	40860	2.55017
FBXO11	ENSG00000138081	2948	116357	2.53358
EML1	ENSG00000066629	5167	204247	2.52978
COQ2	ENSG00000173085	591	23368	2.5291
FUT8	ENSG00000033170	8214	326796	2.51349
CYP27A1	ENSG00000135929	825	33544	2.45946
NDUFA10	ENSG00000130414	3249	132132	2.4589
TRIP13	ENSG00000071539	605	24620	2.45735
MAP2K1	ENSG00000169032	2588	105431	2.45469
NDE1	ENSG00000072864	2039	83076	2.45438
GLYCTK	ENSG00000168237	156	6387	2.44246
TBL1XR1	ENSG00000177565	5056	207727	2.43396
EXOSC3	ENSG00000107371	835	34448	2.42394
LGI1	ENSG00000108231	1172	48389	2.42204
BTD	ENSG00000169814	1113	45993	2.41993
CSNK1G1	ENSG00000169118	4598	190642	2.41185
SYNJ1	ENSG00000159082	2393	99289	2.41014
ALG9	ENSG00000086848	2152	89380	2.4077
NDUFAF3	ENSG00000178057	73	3036	2.40448
HNRNPU	ENSG00000153187	575	23922	2.40365
TMEM70	ENSG00000175606	248	10341	2.39822
GLDC	ENSG00000178445	2714	113271	2.39602
PCCA	ENSG00000175198	10564	441086	2.395
RRM2B	ENSG00000048392	828	34613	2.39216
DENND5A	ENSG00000184014	2999	126531	2.37017
GAL	ENSG00000069482	175	7391	2.36774
EFHC1	ENSG00000096093	3965	167649	2.36506
KCNMA1	ENSG00000156113	18029	768000	2.34753
KCNA2	ENSG00000177301	2620	111637	2.34689
PSAP	ENSG00000197746	822	35064	2.34428
CLTC	ENSG00000141367	1800	77229	2.33073
KIF1A	ENSG00000130294	1909	82245	2.32111
FOLR1	ENSG00000110195	157	6764	2.32111
EIF3F	ENSG00000175390	733	31607	2.31911
RORB	ENSG00000198963	4512	195768	2.30477
SLC6A1	ENSG00000157103	1081	47054	2.29736
NID1	ENSG00000116962	2039	89332	2.2825
TUBB2A	ENSG00000137267	88	3857	2.28157
PCDH12	ENSG00000113555	593	26156	2.26717
AARS2	ENSG00000124608	308	13672	2.25278
WWOX	ENSG00000186153	24641	1097494	2.24521
ATP1A3	ENSG00000105409	693	30915	2.24163
CCDC88C	ENSG00000015133	3276	146451	2.23693
DMBX1	ENSG00000197587	160	7230	2.213
CCDC88A	ENSG00000115355	2894	132029	2.19194
SDHA	ENSG00000073578	825	37770	2.18427
LARGE1	ENSG00000133424	16402	752678	2.17915
EIF2B1	ENSG00000111361	291	13359	2.17831
RHOBTB2	ENSG00000008853	711	32776	2.16927
PLAA	ENSG00000137055	936	43354	2.15897
CLN6	ENSG00000128973	1083	50177	2.15836
EIF2B2	ENSG00000119718	202	9439	2.14006
SETBP1	ENSG00000152217	8295	387784	2.13908
QDPR	ENSG00000151552	1110	51893	2.13902
EPG5	ENSG00000152223	2522	119688	2.10715
ATP1A2	ENSG00000018625	582	27832	2.09112
PTEN	ENSG00000171862	2093	101199	2.0682
IRF2BPL	ENSG00000119669	85	4156	2.04524
ARID1B	ENSG00000049618	8870	434374	2.04202
STAMBP	ENSG00000124356	912	44729	2.03895
TXNRD1	ENSG00000198431	2727	134024	2.03471
POLG	ENSG00000140521	602	29661	2.0296
GM2A	ENSG00000196743	1167	58283	2.0023
RYR2	ENSG00000198626	15786	791783	1.99373
MMADHC	ENSG00000168288	362	18178	1.99142
CHRNA2	ENSG00000120903	398	20120	1.97813
PEX7	ENSG00000112357	1791	91301	1.96164
MOGS	ENSG00000115275	85	4353	1.95268
NDUFS6	ENSG00000145494	293	15201	1.9275
SIX3	ENSG00000138083	80	4179	1.91433
RUSC2	ENSG00000198853	1370	71733	1.90986
DNM1L	ENSG00000087470	1266	66434	1.90565
PIGH	ENSG00000100564	346	18332	1.88741
COX10	ENSG00000006695	2584	137002	1.8861
ALG8	ENSG00000159063	722	38715	1.86491
ATP5F1A	ENSG00000152234	449	24079	1.8647
CACNA1D	ENSG00000157388	8972	483255	1.85658
MOCS2	ENSG00000164172	262	14381	1.82185
DOLK	ENSG00000175283	38	2089	1.81905
TRPM6	ENSG00000119121	3005	165557	1.81508
GLUL	ENSG00000135821	190	10502	1.80918
NGLY1	ENSG00000151092	1284	71062	1.80687
PEX19	ENSG00000162735	172	9536	1.80369
RTN4IP1	ENSG00000130347	1019	57490	1.77248
SLC13A5	ENSG00000141485	509	28843	1.76473
PEX3	ENSG00000034693	691	39198	1.76285
RNASET2	ENSG00000026297	482	27673	1.74177
BRAF	ENSG00000157764	3527	203470	1.73343
PHACTR1	ENSG00000112137	9889	573311	1.72489
PEX1	ENSG00000127980	712	41511	1.71521
SPTAN1	ENSG00000197694	1389	81100	1.7127
SIK1	ENSG00000142178	217	12706	1.70785
GNAO1	ENSG00000087258	2824	165980	1.70141
ARV1	ENSG00000173409	364	21614	1.68409
PRICKLE1	ENSG00000139174	2248	133580	1.68289
ATP1A1	ENSG00000163399	632	37593	1.68116
TSEN15	ENSG00000198860	1212	72327	1.67572
BCS1L	ENSG00000074582	78	4679	1.66702
CCND2	ENSG00000118971	525	31548	1.66413
PAH	ENSG00000171759	2019	121489	1.66188
CLN5	ENSG00000102805	470	28456	1.65167
WASF1	ENSG00000112290	1313	80162	1.63793
KCTD7	ENSG00000243335	320	19555	1.63641
AKT3	ENSG00000117020	5867	362846	1.61694
COQ6	ENSG00000119723	221	13743	1.60809
COL4A2	ENSG00000134871	3291	206068	1.59705
SLC25A12	ENSG00000115840	3386	215240	1.57313
CNTNAP2	ENSG00000174469	35899	2292307	1.56606
CHD2	ENSG00000173575	2001	127780	1.56597
HEXB	ENSG00000049860	1287	82599	1.55813
RALA	ENSG00000006451	1318	84603	1.55786
RYR3	ENSG00000198838	8632	554850	1.55574
IDH2	ENSG00000182054	302	19446	1.55302
KCTD3	ENSG00000136636	831	54415	1.52715
PSAT1	ENSG00000135069	503	32949	1.5266
ALG6	ENSG00000088035	1077	70987	1.51718
DPAGT1	ENSG00000172269	179	11828	1.51336
GRIN2A	ENSG00000183454	6399	429003	1.4916
CACNA1E	ENSG00000198216	7288	490394	1.48615
FGF12	ENSG00000114279	9269	623901	1.48565
DBT	ENSG00000137992	933	62915	1.48295
CHRNB2	ENSG00000160716	181	12245	1.47815
DNAJC6	ENSG00000116675	2472	167650	1.4745
FARS2	ENSG00000145982	8358	567891	1.47176
SCN2B	ENSG00000149575	216	14715	1.46789
SEPSECS	ENSG00000109618	593	40426	1.46688
PIGN	ENSG00000197563	4108	281665	1.45847
GNAQ	ENSG00000156052	4474	307545	1.45475
MOCS1	ENSG00000124615	498	34971	1.42404
ASAH1	ENSG00000104763	413	29003	1.42399
SLC1A4	ENSG00000115902	501	35362	1.41678
GLI3	ENSG00000106571	3895	276802	1.40714
DPM1	ENSG00000000419	329	23688	1.38889
SLC6A5	ENSG00000165970	826	59841	1.38032
SUCLG1	ENSG00000163541	499	36182	1.37914
MFF	ENSG00000168958	437	31697	1.37868
CSTB	ENSG00000160213	54	3934	1.37265
FAR1	ENSG00000197601	870	63669	1.36644
GABRB3	ENSG00000166206	5381	395645	1.36006
GCH1	ENSG00000131979	821	60830	1.34966
RARS2	ENSG00000146282	1015	75574	1.34305
NDUFS4	ENSG00000164258	1638	122668	1.33531
WDR73	ENSG00000177082	201	15062	1.33448
HECW2	ENSG00000138411	5367	403808	1.3291
RELN	ENSG00000189056	6855	516683	1.32673
SMARCA2	ENSG00000080503	2777	209376	1.32632
PURA	ENSG00000185129	235	17835	1.31763
STRADA	ENSG00000266173	778	59627	1.30478
CACNA1G	ENSG00000006283	865	66359	1.30352
UBA5	ENSG00000081307	257	19868	1.29354
PHGDH	ENSG00000092621	1239	95815	1.29312
KCNK4	ENSG00000182450	112	8729	1.28308
PLCB1	ENSG00000182621	11335	887555	1.2771
KIF1BP	ENSG00000198954	679	53880	1.26021
IFIH1	ENSG00000115267	650	51598	1.25974
HSPD1	ENSG00000144381	375	30146	1.24395
HLCS	ENSG00000159267	2962	239348	1.23753
TBCK	ENSG00000145348	3432	279072	1.22979
KRAS	ENSG00000133703	560	46112	1.21443
HEPACAM	ENSG00000165478	209	17217	1.21392
FH	ENSG00000091483	268	22158	1.2095
VLDLR	ENSG00000147852	460	38189	1.20454
COL4A1	ENSG00000187498	1893	158144	1.19701
DPYD	ENSG00000188641	10928	917257	1.19138
MAPK10	ENSG00000109339	7184	603266	1.19085
PDHX	ENSG00000110435	1245	104724	1.18884
ZBTB18	ENSG00000179456	101	8537	1.18309
LNPK	ENSG00000144320	933	78934	1.182
PRICKLE2	ENSG00000163637	4165	352831	1.18045
ADGRV1	ENSG00000164199	7457	633958	1.17626
MAGI2	ENSG00000187391	16633	1434489	1.15951
NHLRC1	ENSG00000187566	26	2247	1.1571
FBXL4	ENSG00000112234	912	78889	1.15605
FRRS1L	ENSG00000260230	418	36999	1.12976
KCNQ3	ENSG00000184156	4042	357810	1.12965
HACE1	ENSG00000085382	1480	131264	1.1275
GLRA1	ENSG00000145888	1145	102250	1.1198
ISPD	ENSG00000214960	3691	331149	1.1146
PCLO	ENSG00000186472	4480	406901	1.101
NDUFAF4	ENSG00000123545	94	8564	1.09762
BCKDHB	ENSG00000083123	2622	239564	1.09449
NDUFAF2	ENSG00000164182	2269	207867	1.09156
KIF5C	ENSG00000168280	1638	150454	1.0887
NDUFA2	ENSG00000131495	98	9045	1.08347
PEX12	ENSG00000108733	44	4064	1.08268
ARG1	ENSG00000118520	120	11186	1.07277
GPHN	ENSG00000171723	7228	674010	1.07239
NEDD4L	ENSG00000049759	3791	357064	1.06171
EPM2A	ENSG00000112425	3716	352286	1.05482
PIGO	ENSG00000165282	82	7913	1.03627
SCARB2	ENSG00000138760	781	75480	1.03471
NRXN1	ENSG00000179915	13386	1305503	1.02535
NTRK2	ENSG00000148053	3653	358497	1.01898
COQ4	ENSG00000167113	117	11535	1.0143
COX15	ENSG00000014919	205	20254	1.01215
GLUD1	ENSG00000148672	448	44377	1.00953
KCNJ11	ENSG00000187486	35	3472	1.00806
CC2D2A	ENSG00000048342	1318	131628	1.00131
RTTN	ENSG00000176225	2024	202449	0.999758
FASTKD2	ENSG00000118246	269	27152	0.990719
RNASEH2B	ENSG00000136104	1128	114379	0.986195
CACNB4	ENSG00000182389	2604	265943	0.979157
KCNQ5	ENSG00000185760	5535	565586	0.978631
GRIN2B	ENSG00000273079	5255	537379	0.977895
MAF	ENSG00000178573	145	14858	0.975905
FOXG1	ENSG00000176165	97	9947	0.975168
FKTN	ENSG00000106692	800	82863	0.965449
PET100	ENSG00000229833	21	2219	0.946372
COG6	ENSG00000133103	1283	135938	0.943813
ATP6V1A	ENSG00000114573	613	65028	0.942671
YWHAG	ENSG00000170027	303	32194	0.941169
HCN1	ENSG00000164588	4135	439475	0.940895
SUOX	ENSG00000139531	89	9460	0.940803
KIAA1109	ENSG00000138688	1976	210058	0.940693
TUBA3E	ENSG00000152086	63	6711	0.938757
SCN1A	ENSG00000144285	1515	162435	0.932681
PEX2	ENSG00000164751	193	20778	0.928867
SLC35A1	ENSG00000164414	387	41677	0.92857
PIGC	ENSG00000135845	684	73897	0.925613
RANBP2	ENSG00000153201	612	66304	0.923021
UBE3A	ENSG00000114062	964	105320	0.915306
NDUFAF5	ENSG00000101247	334	36594	0.912718
SUCLA2	ENSG00000136143	2640	290636	0.908353
RAB3GAP1	ENSG00000115839	1102	124054	0.888323
GALC	ENSG00000054983	1360	155437	0.874953
SLC1A2	ENSG00000110436	1453	168821	0.860675
ALDH7A1	ENSG00000164904	552	64206	0.859733
ZEB2	ENSG00000169554	1343	160096	0.838872
NDUFS1	ENSG00000023228	373	44766	0.833222
MFSD8	ENSG00000164073	396	47619	0.831601
KCNA1	ENSG00000111262	69	8330	0.828331
HSD17B4	ENSG00000133835	1526	184681	0.82629
SCN3A	ENSG00000153253	959	116509	0.823112
AIMP1	ENSG00000164022	276	33658	0.820013
MANBA	ENSG00000109323	1051	129641	0.8107
GABRA1	ENSG00000022355	427	52905	0.807107
MBD5	ENSG00000204406	3873	495626	0.781436
GFM1	ENSG00000168827	375	48285	0.776639
SCN9A	ENSG00000169432	1377	179399	0.767563
SEC24D	ENSG00000150961	870	115826	0.751127
KIF2A	ENSG00000068796	1731	230992	0.749377
TSEN34	ENSG00000170892	34	4561	0.745451
PTS	ENSG00000150787	317	43578	0.727431
NARS2	ENSG00000137513	1005	138893	0.723579
PPP3CA	ENSG00000138814	2341	323539	0.72356
SCN2A	ENSG00000136531	1380	197241	0.699652
GLRB	ENSG00000109738	668	95964	0.696094
GABRB2	ENSG00000145864	1790	260513	0.687106
MEF2C	ENSG00000081189	1255	187118	0.6707
NRAS	ENSG00000213281	78	12425	0.627767
UNC80	ENSG00000144406	1326	221725	0.598038
GRIA4	ENSG00000152578	2215	371335	0.596496
OTX2	ENSG00000165588	61	10573	0.576941
SHH	ENSG00000164690	64	12273	0.52147
OTUD6B	ENSG00000155100	86	16899	0.508906
CRH	ENSG00000147571	8	2343	0.341443
UFM1	ENSG00000120686	42	13758	0.305277
SCO2	ENSG00000130489	5	2038	0.245339
MED17	ENSG00000042429	63	30678	0.205359
LIPT2	ENSG00000175536	1	2021	0.0494805
ETHE1	ENSG00000105755	4	20521	0.0194922
EMX2	ENSG00000170370	1	7098	0.0140885
PNKP	ENSG00000039650	0	18467	0
FTL	ENSG00000087086	0	1577	0
AP3B2	ENSG00000103723	0	44056	0
GRIN2D	ENSG00000105464	0	42087	0
ALG2	ENSG00000119523	0	5528	0
GABBR2	ENSG00000136928	0	416940	0
TRAPPC6B	ENSG00000182400	0	22715	0
SNORD118	ENSG00000200463	0	133	0
RNU4ATAC	ENSG00000264229	0	126	0
