## Supplemental Table S1 for "Genomic loci susceptible to systematic sequencing bias in clinical whole genomes"

### Sheet: Sheet1
	Data Set 1	Number of suspect loci (x1,000,000)	Number of non-suspect loci (x1,000,000)	Odds ratio		Data Set 2	Number of suspect loci (x1,000,000)	Number of non-suspect loci (x1,000,000)	Odds ratio		Data Set 3	Number of suspect loci (x1,000,000)	Number of non-suspect loci (x1,000,000)	Odds ratio
	Inside GC-rich regions	1.59	14.7	8.19		Inside GC-rich regions	2.31	13.6	6.466		Inside GC-rich regions	2.12	13.8	7.9917
	Outside GC-rich regions	34.8	2630			Outside GC-rich regions	67.8	2580			Outside GC-rich regions	50.1	2600
	Inside Alu Repeat regions	14.3	271	5.7		Inside Alu Repeat regions	29.6	253	6.7437		Inside Alu Repeat regions	21.3	262	6.2071
	Outside Alu Repeat regions	22	2370			Outside Alu Repeat regions	40.5	2340			Outside Alu Repeat regions	30.9	2350
	Inside large homopolymer regions	0.0867	3.28	1.93		Inside large homopolymer regions	0.238	3.02	2.9227		Inside large homopolymer regions	0.107	2.89	1.8413
	Outside large homopolymer regions	36.3	2640			Outside large homopolymer regions	69.8	2590			Outside large homopolymer regions	52.1	2610
	Inside large homopolymer flanks	5.79	21.4	23.29		Inside large homopolymer flanks	11.6	15.2	33.69		Inside large homopolymer flanks	9.02	17.8	30.37
	Outside large homopolymer flanks	30.6	2630			Outside large homopolymer flanks	58.4	2580			Outside large homopolymer flanks	43.2	2590
	Inside NonUnique100 regions	2.21	125	1.3		Inside NonUnique100 regions	8.55	106	3.2649		Inside NonUnique100 regions	4.54	110	2.1691
	Outside NonUnique100 regions	34.2	2520			Outside NonUnique100 regions	61.5	2490			Outside NonUnique100 regions	47.7	2500
	Inside segmental duplication	2.08	130	1.17		Inside segmental duplication	6.31	114	2.1458		Inside segmental duplication	3.93	117	1.739
	Outside segmental duplication	34.3	2520			Outside segmental duplication	63.8	2480			Outside segmental duplication	48.3	2490
	Inside RepeatMasker regions	23.5	1320	1.85		Inside RepeatMasker regions	51.9	1270	2.9569		Inside RepeatMasker regions	34.8	1250	2.1807
	Outside RepeatMasker regions	12.9	1330			Outside RepeatMasker regions	18.2	1320			Outside RepeatMasker regions	17.5	1360
	Inside small homopolymer regions	0.0918	12.7	0.525		Inside small homopolymer regions	0.321	11.5	1.0312		Inside small homopolymer regions	0.0976	9.38	0.519
	Outside small homopolymer regions	36.3	2640			Outside small homopolymer regions	69.8	2580			Outside small homopolymer regions	52.1	2600
	Inside small homopolymer flanks	18	193	12.4		Inside small homopolymer flanks	22.3	187	5.99		Inside small homopolymer flanks	19.2	190	7.36
	Outside small homopolymer flanks	18.4	2460			Outside small homopolymer flanks	47.8	2400			Outside small homopolymer flanks	33.1	2420
	Inside introns	18	1180	1.22		Inside introns	32.7	1160	1.0851		Inside introns	25.1	1160	1.1519
	Outside introns	18.4	1470			Outside introns	37.4	1440			Outside introns	27.1	1450
	Inside whole genes	19.2	1260	1.23		Inside whole genes	34.5	1230	1.066		Inside whole genes	27	1240	1.1756
	Outside whole genes	17.2	1390			Outside whole genes	35.6	1360			Outside whole genes	25.3	1370
	Inside exons	1.2	80.5	1.09		Inside exons	1.84	79.2	0.856		Inside exons	1.86	79.2	1.1804
	Outside exons	35.2	2570			Outside exons	68.2	2510			Outside exons	50.4	2530
	Inside intergenic regions	17.2	1390	0.813		Inside intergenic regions	35.6	1360	0.9381		Inside intergenic regions	25.3	1370	0.8506
	Outside intergenic regions	19.2	1260			Outside intergenic regions	34.5	1230			Outside intergenic regions	27	1240
	Inside high confidence regions	24.1	2410	0.191		Inside high confidence regions	45.1	2390	0.1542		Inside high confidence regions	34.6	2400	0.1722
	Outside high confidence regions	12.2	234			Outside high confidence regions	25	204			Outside high confidence regions	17.7	211
	Inside hereditary spastic paraplegia gene panel	0.134	7.43	1.3173		Inside hereditary spastic paraplegia gene panel	0.253	7.29	1.2832		Inside hereditary spastic paraplegia gene panel	0.193	7.35	1.3133
	Outside hereditary spastic paraplegia gene panel	36.2	2640			Outside hereditary spastic paraplegia gene panel	69.8	2590			Outside hereditary spastic paraplegia gene panel	52	2600
	Inside intellectual disability gene panel	2.55	174	1.0761		Inside intellectual disability gene panel	4.64	171	1.0065		Inside intellectual disability gene panel	3.55	172	1.0351
	Outside intellectual disability gene panel	33.8	2470			Outside intellectual disability gene panel	65.4	2420			Outside intellectual disability gene panel	48.7	2440
	Inside genetic epilepsy syndromes gene panel	0.754	51.7	1.0625		Inside genetic epilepsy syndromes gene panel	1.34	50.9	0.9763		Inside genetic epilepsy syndromes gene panel	1.04	51.2	1.0192
	Outside genetic epilepsy syndromes gene panel	35.6	2600			Outside genetic epilepsy syndromes gene panel	68.7	2540			Outside genetic epilepsy syndromes gene panel	51.2	2560
	Inside clinVar short variants	0.00779	0.483	1.1751		Inside clinVar short variants	0.0101	0.479	0.77691		Inside clinVar short variants	0.0103	0.479	1.0697
	Outside clinVar short variants	36.4	2650			Outside clinVar short variants	70.1	2590			Outside clinVar short variants	52.2	2610
