## Supplemental Table S2 for "Genomic loci susceptible to systematic sequencing bias in clinical whole genomes"

### Sheet: Sheet1
Data set	Asian or Asian British: Bangladeshi	Asian or Asian British: Indian	Asian or Asian British: Pakistani	Asian or Asian British: Any other Asian background	Black or Black British: African	Black or Black British: Caribbean	Black or Black British: Any other Black background	Mixed: White and Asian	Mixed: White and Black African	Mixed: White and Black Caribbean	Mixed: Any other mixed background	White: British	White: Irish	White: Any other White background	Other Ethnic Groups: Any other ethnic group	Not Stated	Total
1	NA	NA	NA	NA	NA	NA		NA	NA	NA	NA	NA	NA	NA	NA	NA	215
2	0	6	7	1	1	1	0	0	1	2	1	149	1	10	0	35	215
3	0	8	7	2	0	2	0	0	2	7	1	174	1	8	1	2	215
4	1	6	12	3	3	1	0	4	3	1	2	152	0	12	1	14	215
5	0	2	4	2	1	3	2	3	0	0	0	174	5	5	2	12	215
